# Directional antigenic drift forecasts influenza vaccine effectiveness and guides strain selection

**DOI:** 10.64898/2026.08.27.747648

**Authors:** Omid Arhami, Pejman Rohani

## Abstract

Anticipating antigenic evolution is essential for selecting effective seasonal influenza A/H3N2 vaccine strains. To this end, we integrated data from multiple immunological assays spanning two decades into a unified Bayesian antigenic map. The map resolves twelve antigenic clusters advancing in discrete steps, with several clusters co-circulating in most seasons. In 15 of 21 seasons, the vaccine composition belonged to an earlier cluster than the dominant circulating cluster. We identified geometric features of antigenic space that accounted for three-quarters of the variation in vaccine effectiveness. The direction of each vaccine update relative to recent viral drift predicted effectiveness one season ahead out of sample. In every season, our analyses identified a virus that would have raised predicted effectiveness by 10 percentage points.

---

Influenza A(H3N2) causes more severe disease and greater mortality than other seasonal influenza subtypes (*1*), yet vaccine effectiveness (VE) against outpatient H3N2 illness is among the lowest and most variable: over the past two decades, point estimates in Northern Hemisphere (NH) seasons have ranged from near zero to ∼50% (*2, 3*). This variability can arise from egg adaptation during vaccine development (*3*) but is primarily attributed to antigenic evolution, leading to a mismatch between the vaccine strain and circulating viruses (*4, 5*). Reducing this variability requires rapid pipelines to assess candidate viruses for inclusion in seasonal vaccines. Such pipelines depend on updated antigenic cartography of the circulating viruses, which informs the World Health Organization (WHO) strain-selection process (*6*). However, selecting a strain ahead of next season’s circulation is inherently difficult, as it requires predicting viral evolution (*7–10*).

Using immunological assay data, work over the past three decades has transformed our understanding of how H3N2 evolves antigenically (*4, 11*). Rather than isotropic diffusion through antigenic space, H3N2 follows a predominantly one-dimensional evolutionary trajectory (*8, 12*), punctuated by discrete cluster transitions (*11, 13*). Prior theoretical work on the relation between antigenic distance and VE led to the antigenic distance hypothesis, which holds that VE depends not only on vaccine–virus match but on whether the vaccine update is large enough, and suitably directed, to bypass prior immune memory (*14, 15*). These findings suggest that the *geometry* of antigenic evolution, its directionality and structure, may matter as much as the magnitude of vaccine–virus distance. Here, we link this directional geometry of antigenic escape to a unified, testable model of vaccine effectiveness.

A challenge to the construction of informative antigenic maps for contemporary viruses has been the progressive loss of H3N2 hemagglutination capacity, driven by receptor-binding-site substitutions that reduce binding avidity (*13, 16*). Neuraminidase–mediated agglutination further confounds hemagglutination inhibition (HI) (*16*). This has led to increasing reliance on other immunological assays, especially plaque reduction neutralization (PRNT). Thus, over the past 20 years H3N2 has been characterized antigenically by a mixture of HI and PRNT. To understand H3N2 antigenic evolution and inform vaccine strain selection, we mapped 21,459 HI and 6,607 PRNT titers spanning 2,053 H3N2 viruses (2002–2025) with a Bayesian latent-variable model that treats both assays as noisy observations of a shared underlying antigenic distance, each with its own scale, bias, and noise, ultimately yielding unified antigenic map coordinates (Methods, *Unified HI–PRNT latent antigenic model*; Supplementary Text, *Biological basis for integrating HI and neutralization assays*).
