## Supplementary material for "Directional antigenic drift forecasts influenza vaccine effectiveness and guides strain selection": Data S1: data_s1_manifest.csv

object	object_kind	dest_name	also_supports	data_rows	bytes	source_path	description
fig1	figure	fig1_full_data_latent_from2002_positions_clustered_sezn_hemsph.csv	fig2;figS2;figS4;figS5;figS13	2322	515230	outputs/clustering_full_data/full_data_latent_from2002_positions_clustered_sezn_hemsph.csv	Posterior-mean latent antigenic coordinates (V1-V5) for every virus and reference serum, with cluster assignment, season and hemisphere. Backs the cluster map, the cumulative-advance panels and the distance-from-vaccine series.
fig4	figure	fig4_all_candidate_predictions.csv	tableS5	2310	631219	outputs/bayesian_ve/all_candidate_predictions.csv	Substitute-candidate scenario predictions, one row per candidate strain x season (2,310 rows): predicted logOR and VE, posterior quantiles, p_best, p_beat_who, per-candidate predictors, and Mahalanobis support diagnostics.
fig4	figure	fig4_bayes_fit_metrics.csv	tableS2	36	3210	outputs/bayesian_ve/bayes_fit_metrics.csv	Fit and predictive metrics for the Bayesian ridge model (LOSO R-squared, RMSE, ELPD, coverage, calibration).
fig4	figure	fig4_loocv_bca_predictions.csv		16	5791	outputs/bayesian_ve/loocv_bca_predictions.csv	Leave-one-season-out predictions with credible and prediction intervals on both the logOR and VE scales, coverage flag, PIT, CRPS.
fig4	figure	fig4_scenario_gain_anchored.csv		32	9483	outputs/bayesian_ve/scenario_gain_anchored.csv	Per-season predicted VE gain of the model's candidate over the WHO pick under the anchored estimand, with credible interval, Pr(gain>0) and loss profile.
fig4	figure	fig4_season_topset.csv		16	1635	outputs/bayesian_ve/season_topset.csv	Per-season 95% top-set size, leading candidate and its p_best, and whether the WHO pick falls inside the top set.
fig4	figure	fig4_who_predictions.csv	tableS5	16	4388	outputs/bayesian_ve/who_predictions.csv	The 16 WHO-selected vaccine strains scored on the same columns as the substitute candidates.
fig4	figure	fig4_who_rank_percentiles.csv		16	5259	outputs/bayesian_ve/who_rank_percentiles.csv	Per-season rank percentile of the WHO pick among admissible candidates, with posterior interval, observed VE, and top-set summaries.
fig5	figure	fig5_expl_3_optimal_vs_who.csv		16	2970	outputs/exploratory_geometry_ve/expl_3_optimal_vs_who.csv	Per season, the WHO pick and the model's candidate in lead-distance / update-drift-projection space, with their predicted VE gap.
fig5	figure	fig5_expl_8_anticipation_vs_breadth.csv		16	3834	outputs/exploratory_geometry_ve/expl_8_anticipation_vs_breadth.csv	Per season, prior-population coverage and predicted VE for the model's candidate, the coverage-optimal strain and the WHO pick.
fig5	figure	fig5_season_master_clean.csv	figS6;figS20;tableS9	24	9701	outputs/antigenic_variables/season_master_clean.csv	The per-season analysis table: VE composite and its interval, per-network VE, regional and composite vaccination coverage, logOR, and every antigenic predictor with its one-season lag.
figS1	figure	figS1_full_data_latent_from2002_consensus_size_sweep.csv		12	131	outputs/clustering_full_data/full_data_latent_from2002_consensus_size_sweep.csv	Consensus cluster-number sweep: minimum cluster size and count of clusters below 50 members, per candidate k.
figS10	figure	figS10_step_6_pearson_correlation_matrix.csv		13	1593	outputs/antigenic_variables/step_6_pearson_correlation_matrix.csv	Pearson correlation matrix among the 12 antigenic variables and logOR.
figS11	figure	figS11_concordance_stats.csv		17	2318	outputs/ve_source_concordance/concordance_stats.csv	Between-network VE concordance statistics: correlations, between- versus within-season variance, heterogeneity summaries.
figS11	figure	figS11_h3n2_ve_by_network_season.csv	tableS9	23	3293	data/h3n2_ve_by_network_season.csv	Published H3N2-specific VE point estimates and 95% CIs by surveillance network (CDC, SPSN, I-MOVE) and season, as compiled from the public reports.
figS12	figure	figS12_full_data_latent_from2002_consecutive_vaccine_distances.csv		28	4745	outputs/clustering_full_data/full_data_latent_from2002_consecutive_vaccine_distances.csv	Antigenic distance between consecutive vaccine strains, per hemisphere, with cluster-transition labels.
figS17	figure	figS17_procrustes_expanding_consecutive.csv		10	1895	outputs/expanding_pipeline/procrustes_expanding_consecutive.csv	Procrustes M-squared between consecutive expanding-window maps.
figS18	figure	figS18_map_stability_consecutive.csv	tableS15	10	3247	outputs/expanding_pipeline/map_stability_consecutive.csv	Map stability per added season: prior and added strain counts, consecutive M-squared against its reference distribution, median and 95th-percentile displacement.
figS18	figure	figS18_positions_expanding_20142015.csv		1009	209320	outputs/expanding_pipeline/positions_expanding_20142015.csv	Expanding-window antigenic coordinates for the fold ending 2014-2015.
figS18	figure	figS18_positions_expanding_20152016.csv		1081	224643	outputs/expanding_pipeline/positions_expanding_20152016.csv	Expanding-window antigenic coordinates for the fold ending 2015-2016.
figS18	figure	figS18_positions_expanding_20162017.csv		1181	265744	outputs/expanding_pipeline/positions_expanding_20162017.csv	Expanding-window antigenic coordinates for the fold ending 2016-2017.
figS18	figure	figS18_positions_expanding_20172018.csv		1282	267277	outputs/expanding_pipeline/positions_expanding_20172018.csv	Expanding-window antigenic coordinates for the fold ending 2017-2018.
figS18	figure	figS18_positions_expanding_20182019.csv		1371	285887	outputs/expanding_pipeline/positions_expanding_20182019.csv	Expanding-window antigenic coordinates for the fold ending 2018-2019.
figS18	figure	figS18_positions_expanding_20192020.csv		1432	298789	outputs/expanding_pipeline/positions_expanding_20192020.csv	Expanding-window antigenic coordinates for the fold ending 2019-2020.
figS18	figure	figS18_positions_expanding_20202021.csv		1473	332193	outputs/expanding_pipeline/positions_expanding_20202021.csv	Expanding-window antigenic coordinates for the fold ending 2020-2021.
figS18	figure	figS18_positions_expanding_20212022.csv		1651	344560	outputs/expanding_pipeline/positions_expanding_20212022.csv	Expanding-window antigenic coordinates for the fold ending 2021-2022.
figS18	figure	figS18_positions_expanding_20222023.csv		1853	388426	outputs/expanding_pipeline/positions_expanding_20222023.csv	Expanding-window antigenic coordinates for the fold ending 2022-2023.
figS18	figure	figS18_positions_expanding_20232024.csv		2148	487848	outputs/expanding_pipeline/positions_expanding_20232024.csv	Expanding-window antigenic coordinates for the fold ending 2023-2024.
figS18	figure	figS18_positions_expanding_20242025.csv		2320	488375	outputs/expanding_pipeline/positions_expanding_20242025.csv	Expanding-window antigenic coordinates for the fold ending 2024-2025.
figS19	figure	figS19_feature_shift_long.csv		1045	157405	outputs/expanding_pipeline/feature_shift_long.csv	Long-format per-fold predictor values for the expanding-window folds, against the full-data values.
figS19	figure	figS19_feature_shift_summary.csv		5	956	outputs/expanding_pipeline/feature_shift_summary.csv	Per-predictor summary of the expanding-window feature shift.
figS20	figure	figS20_autocorrelation_results.csv		9	825	outputs/expanding_pipeline/autocorrelation_results.csv	Autocorrelation and independence tests on the logOR series.
figS21	figure	figS21_bayes_loso_predictions.csv	figS22	16	6465	outputs/bayesian_ve/bayes_loso_predictions.csv	Leave-one-season-out predictions on the full predictor set, used as the retrospective comparator for the expanding-window residuals.
figS21	figure	figS21_expanding_bayes_predictions.csv		9	4198	outputs/bayesian_ve/expanding_bayes_predictions.csv	Prospective expanding-window predictions: per fold, training size, predicted and observed logOR and VE, intervals, coverage, CRPS, PIT.
figS3	figure	figS3_expl_9_antigenic_advance.csv		23	604	outputs/exploratory_geometry_ve/expl_9_antigenic_advance.csv	Per-year antigenic advance of the global population centroid, binned by landing antigenic year.
figS3	figure	figS3_expl_9_dispersion.csv		24	663	outputs/exploratory_geometry_ve/expl_9_dispersion.csv	Per-season dispersion of the circulating antigenic population.
figS8	figure	figS8_baseline_comparison.csv		2	247	outputs/04_Inferential/baseline_comparison.csv	Headline comparison of the naive baseline against the model-averaged prediction.
figS8	figure	figS8_baseline_comparison_by_season.csv		16	1806	outputs/04_Inferential/baseline_comparison_by_season.csv	Per-season baseline and model-averaged predictions with residuals.
figS9	figure	figS9_null_calibration_fit.csv		2	365	outputs/04_Inferential/null_calibration_fit.csv	Permutation null for the inferential model's fit statistic: observed value, null distribution summary, permutation P.
figS9	figure	figS9_null_calibration_loso.csv		1	295	outputs/bayesian_ve/null_calibration_loso.csv	Permutation null for the predictive model's LOSO R-squared.
figS9	figure	figS9_null_calibration_prospective.csv		1	210	outputs/bayesian_ve/null_calibration_prospective.csv	Exact relabelling null for the prospective scenario gain.
table1	table	table1_bayes_coefficients.csv	fig4;tableS2;tableS10	4	715	outputs/bayesian_ve/bayes_coefficients.csv	Bayesian ridge posterior coefficient summary: marginal-SD-standardized beta, posterior SD and quantiles, Pr(sign), predictor SD, raw-scale mean.
table1	table	table1_block_incremental_r2.csv	tableS11	19	1475	outputs/04_Inferential/block_incremental_r2.csv	Order-averaged incremental R-squared by mechanistic category and by variable.
table1	table	table1_model_average_coefficients.csv	tableS1;tableS10	13	6273	outputs/04_Inferential/model_average_coefficients.csv	AICc-weighted model-averaged coefficients over all 377 specifications: raw and partial-SD-standardized beta, bootstrap percentile and BCa intervals, bootstrap P, sign consistency, share individually significant.
table1	table	table1_specification_table.csv	figS7	377	107166	outputs/04_Inferential/specification_table.csv	All 377 fitted specifications of at most three predictors: coefficients, AICc, AICc weight and per-variable significance. Backs the specification curve.
tableS12	table	tableS12_conditional_contrasts.csv		65	9122	outputs/04_Inferential/conditional_contrasts.csv	Conditional contrasts: each variable's standardized coefficient with and without controlling for a given mechanistic category, and the shift between them.
tableS13	table	tableS13_table_S12_loso_predictions.csv		16	4084	outputs/bayesian_ve/table_S12_loso_predictions.csv	Leave-one-season-out predictions as printed: observed and predicted logOR and VE with intervals, coverage flag, CRPS, PIT. Legacy filename embeds an earlier table number.
tableS16	table	tableS16_expanding_bayes_calibration.csv		8	574	outputs/bayesian_ve/expanding_bayes_calibration.csv	Prospective error calibration: expanding-window metric against its held-out benchmark and their ratio.
tableS17	table	tableS17_global_coverage_comparison.csv		24	930	data/processed_data/global_coverage_comparison.csv	Per-season vaccination coverage by region (US adult, EU inferred adult, Canada general, plus the elderly series) as harmonized into the NH composite.
tableS3	table	tableS3_uq_predictor_noise_summary.csv		5	809	outputs/uq_pipeline_from2002/ve/uq_predictor_noise_summary.csv	Per-predictor measurement-noise SD from the antigenic posterior, between-season SD, and their ratio.
tableS4	table	tableS4_prior_sensitivity_coefficients.csv		36	5950	outputs/bayesian_ve/prior_sensitivity_coefficients.csv	Posterior coefficients across the tau x sigma_u prior grid, with convergence diagnostics.
tableS4	table	tableS4_prior_sensitivity_decisions.csv		48	5474	outputs/bayesian_ve/prior_sensitivity_decisions.csv	Per-season candidate selection and predicted gain under each prior setting.
tableS5	table	tableS5_table_S8_candidate_scenario.csv		16	4804	outputs/bayesian_ve/table_S8_candidate_scenario.csv	Per-season scenario summary as printed: WHO vaccine, best candidate, candidate count, WHO and best VE, gain with credible interval and Pr(gain>0), rank percentile, top-set size. Legacy filename embeds an earlier table number.
tableS6	table	tableS6_who_leadtime_by_season.csv		16	1937	outputs/bayesian_ve/who_leadtime_by_season.csv	Per-season model top candidate and its cluster against the dominant cluster and the deployed vaccine.
tableS6	table	tableS6_who_leadtime_summary.csv		12	1434	outputs/bayesian_ve/who_leadtime_summary.csv	Per-cluster lead time: first appearance, first dominance, WHO adoption and model nomination seasons, with the resulting lags.
tableS7	table	tableS7_M_lat_4obs_prediction_metrics.csv		4	474	outputs/bayesian_results_from2002/M_lat_4obs_prediction_metrics.csv	Posterior predictive recovery for the four-observation-process latent model, by data source.
tableS8	table	tableS8_diagnostic_summary_all_models.csv		6	478	outputs/bayesian_results_from2002/diagnostic_summary_all_models.csv	Convergence diagnostics (max R-hat, divergences) for the same model set.
tableS8	table	tableS8_model_comparison_loo_common.csv		2	428	outputs/bayesian_results_from2002/model_comparison_loo_common.csv	ELPD differences and standard errors across the candidate latent-structure models.
