## Supplementary material for "Directional antigenic drift forecasts influenza vaccine effectiveness and guides strain selection": Data S1: fig4_bayes_fit_metrics.csv

metric	value	description
n_seasons	16	Training seasons
n_predictors	3	Predictors
bayes_r2_observed_mean	0.4934789212334915	Gelman R2, observed scale (IN-SAMPLE, descriptive; incl. measurement error), mean
bayes_r2_observed_median	0.51853246	posterior median (preferred summary; the quantity is bounded and skewed)
bayes_r2_observed_lo	0.15062263350000002	2.5% credible bound
bayes_r2_observed_hi	0.6892877705	97.5% credible bound
r2_fit_least_squares	0.7005334107178921	In-sample least-squares R2 of the posterior-mean fit (1 - SS_res/SS_tot)
loo_elpd	6.713496981625757	PSIS-LOO expected log predictive density
loo_elpd_se	1.7614544367124283	standard error
loo_p_loo	4.886199598859885	effective number of parameters
loo_max_pareto_k	0.8350388506020806	maximum Pareto k
loso_r2	0.4698409341674572	Leave-one-season-out predictive R2 (log_OR) [PRIMARY]
loso_r2_noise_ceiling	0.48339756008898127	measurement-noise ceiling on any observed-scale R2; report with loso_r2
loso_ssres_vs_noise_z	0.05173575301637874	z of LOSO SS_res vs sum(sigma_meas^2); same event as loso_r2 >= ceiling
loso_rmse_logOR	0.15162356414051714	Leave-one-season-out RMSE (log_OR)
loso_pearson_r	0.7104589786011976	Pearson r, observed vs LOSO predicted (log_OR)
loso_calib_slope	1.024757353690639	Calibration slope, observed ~ LOSO predicted (log_OR; 1.0 = calibrated)
loso_attenuation_slope	0.49255753906737515	Attenuation slope, predicted ~ observed (log_OR; the direction Fig. 4A draws)
loso_attenuation_noise_implied	0.38218739435416094	noise-implied reference for it: posterior-predictive median
loso_attenuation_noise_lo	0.14213870745778615	2.5% replicate bound
loso_attenuation_noise_hi	0.623375138554866	97.5% replicate bound
loso_attenuation_ppc_percentile	0.84075	percentile of the realized attenuation slope among replicates (smoke test)
pi_coverage_95	1	Empirical coverage of the 95% predictive interval (nominal 0.95)
pi_mean_width_logOR	0.7392509567513513	Mean 95% predictive interval width (sharpness, log_OR)
pit_mean	0.4562457121165222	Mean PIT (0.5 ideal)
pit_sd	0.2846717558703667	SD of PIT (0.289 ideal)
pit_ks_p	0.43753600513217283	KS p for PIT vs Uniform. ONE-SIDED ALARM ONLY: LOSO folds share training seasons, so the KS independence null fails and the test is severely conservative (null median p ~0.80). A large p is not evidence of calibration
crps_model	0.0877028748940355	Mean CRPS of the Bayesian forecast (log_OR; lower is better)
crps_climatology	0.1280478797903289	Mean CRPS of the climatological baseline: Student-t(n_train-1) plug-in predictive, scored in closed form
log_score_model	0.4139175755111456	Mean log predictive density, Bayesian forecast (higher is better)
log_score_climatology	0.015934500426955926	Mean log predictive density, climatological baseline (same Student-t forecast)
tau_mean	0.10916220642964125	Posterior mean of the global coefficient scale tau
sigma_u_mean	0.06517301424903525	Posterior mean of the season-level process SD sigma_u
sigma_u_q2.5	0.0039029754275	2.5% credible bound
sigma_u_q97.5	0.15542516374999998	97.5% credible bound
mean_sigma_meas_sq	0.022401838553653124	Mean published VE measurement variance on the log_OR scale
