## Supplementary material for "Directional antigenic drift forecasts influenza vaccine effectiveness and guides strain selection": Data S1: fig4_loocv_bca_predictions.csv

season	y_obs_lor	y_pred_lor	ci_lo_lor	ci_hi_lor	sigma_meas_lor	y_obs_ve	y_pred_ve	ci_lo_ve	ci_hi_ve	pi_lo_lor	pi_hi_lor	pi_lo_ve	pi_hi_ve	pred_sd_lor	covered_95	pit	crps	log_score	season_num
2006-2007	-0.527632742082372	-0.51042722407301655	-0.6544715649788512	-0.3653477178212937	0.23785561290417775	41	39.97609125611968	30.60446917070232	48.02833734974181	-1.0222080181492663	4.9013473947147824e-5	-0.00490146751270792	64.02003816337432	0.2630444454659643	TRUE	0.47432172371445697	0.06214318429996016	0.4281469671403829	2006.5
2007-2008	-0.556035249199926	-0.50507123655348	-0.8147727873006464	-0.2130118124151615	0.11260115014297434	42.65217391304345	39.65374146989065	19.185340900293767	55.726008793561085	-0.9253933657688218	-0.09660492956929707	9.208537448920572	60.36245321365885	0.20987634117101725	TRUE	0.40060048662079945	0.05269136311528151	0.6300716261743957	2007.5
2010-2011	-0.743411256490813	-0.6887722848619989	-1.0526275759676365	-0.361283625350091	0.11220281699078911	52.45108695652176	49.78077602374425	30.321865441456463	65.09805319536197	-1.1278779614060723	-0.2559103411719896	22.578861943447336	67.62805267086624	0.2210484177559828	TRUE	0.3986382733096783	0.05562525250451447	0.5770420634280476	2010.5
2011-2012	-0.369949475147428	-0.32571699577459995	-0.42214026587765247	-0.2377359424821613	0.11405676204313044	30.923076923076888	27.799050974240743	21.158915057838932	34.435793126677694	-0.6263159291052346	-0.04210422686429558	4.123015420997733	46.54424743290077	0.14851589652265987	TRUE	0.374990792130966	0.03908177452214871	0.9730479006182632	2011.5
2012-2013	-0.523290931966013	-0.46844688219813074	-0.6381693980912335	-0.3175926340685043	0.11371017603793108	40.74327628361856	37.402627537042456	27.21007506177938	47.17414293939537	-0.7839731972484358	-0.14712410884101362	13.681315835028627	54.34117127182563	0.16137525184815188	TRUE	0.3628834045861927	0.04457057447155078	0.8728524567794365	2012.5
2013-2014	-0.281037529733112	-0.26975168190950843	-0.3751100988021041	-0.1740510672929358	0.2250755594075828	24.49999999999998	23.643092118713927	15.974601293372114	31.278638676990145	-0.7443391604592263	0.20658927341375383	-22.94774889704727	52.495187318014104	0.242061825673528	TRUE	0.4800180099773941	0.05670884081475841	0.49641051910619816	2013.5
2014-2015	-0.0979714194749603	-0.24256151370749468	-0.3879994696495672	-0.10755773326905914	0.06519941668061044	9.332518337408311	21.538451851299943	10.197532494602957	32.15872969395206	-0.49720685147725857	-0.00981871871799275	0.9770672478779828	39.17728418881552	0.12355647795161616	TRUE	0.8921912258385075	0.08868438374579607	0.4481523930726239	2014.5
2015-2016	-0.562118918153541	-0.3338130220608729	-0.5100959103174307	-0.17185018136013128	0.26479763787477417	42.999999999999986	28.381231899461778	15.789467320713191	39.95620121474859	-0.9101690560828778	0.23325989882017223	-26.270961342333088	59.75438193832038	0.2888247449057058	TRUE	0.2138704517809824	0.13995359046356268	0.0079819802425497	2015.5
2016-2017	-0.362244037683009	-0.2427188521454208	-0.3804480294156076	-0.10573341921809952	0.04961076106283314	30.38875305623475	21.55079589760097	10.033555063634402	31.644491218954684	-0.4772124360648587	-0.02583879265883794	2.55078277609575	37.94893035596477	0.11249329054068412	TRUE	0.12873599282609444	0.07630941532550119	0.5641300799404834	2016.5
2017-2018	-0.182448704241152	-0.3042402967231609	-0.41476007097439854	-0.2059240406993761	0.08202140538872027	16.67726161369194	26.23164177965006	18.61051031778874	33.95012654868283	-0.5674015113474689	-0.05549739911238671	5.398551585541123	43.30031389560898	0.12805377828264355	TRUE	0.8429508284477303	0.07226007009461564	0.6880365343605496	2017.5
2018-2019	-0.0394730677304057	-0.2923709436610726	-0.4786539042885293	-0.0914501733579756	0.064428404482904	3.8704156479217655	25.350842171032628	8.739321284913936	38.03831056625853	-0.5706530444498995	-0.01976149996697376	1.95675213971116	43.48437539867446	0.13766583737432725	TRUE	0.9674366947593674	0.17850740416194769	-0.704963626187765	2018.5
2019-2020	-0.853065829303323	-0.5158161413544166	-0.7467879763196602	-0.3287510194037616	0.25287479052172823	57.38934426229507	40.29868513868408	28.01777837978683	52.611375536917926	-1.0811952971530614	0.04494357210094642	-4.596883641953209	66.08101494206309	0.2884281416253339	TRUE	0.11792031713927809	0.20666509049993464	-0.36973451886389175	2019.5
2021-2022	-0.387858187469559	-0.4599454789499488	-0.5992413236146544	-0.32836714936532957	0.07688659839674732	32.14914425427874	36.86819353075643	27.990141257414813	45.077183549250975	-0.7164508284398154	-0.20652169001937332	18.65913815830691	51.15171074298811	0.13035639500507168	TRUE	0.7192056445626436	0.04637855112077282	0.9793823682515478	2021.5
2022-2023	-0.468431095832964	-0.5391450275650541	-0.8727342433894608	-0.20755734703443665	0.07393102533612957	37.40163934426231	41.67533008849686	18.743335785027416	58.21924016236524	-0.9324288209841948	-0.14402836280785627	13.413681060034031	60.64034271311891	0.19925825751175597	TRUE	0.6486036855746503	0.0562292290365657	0.6550452536216762	2022.5
2023-2024	-0.403694061201075	-0.2401669138134862	-0.3744677264309626	-0.10159905071687178	0.08359247608137864	33.21515892420537	21.350342703232823	9.66083066843726	31.2344797914635	-0.5006953299042193	0.00156249718060268	-0.15637185153503097	39.389093260303234	0.12725830704165347	TRUE	0.09490517774575154	0.10720088591253818	0.2145121283646989	2023.5
2024-2025	-0.336139773555775	-0.13593347909158937	-0.3775202506165643	0.09567561645166828	0.17311400431861376	28.54767726161371	12.70993032952472	-10.04020537701944	31.444068155516735	-0.5623255420420539	0.29897477267945016	-34.84756046174788	43.01177634496622	0.22215471326737768	TRUE	0.18265868484986245	0.12023638821511932	0.1625670821291333	2024.5
