## Supplementary material for "Directional antigenic drift forecasts influenza vaccine effectiveness and guides strain selection": Data S1: fig4_scenario_gain_anchored.csv

estimand	rule	season	who_vaccine	selected_candidate	n_candidates	who_VE_mean	selected_VE_mean	selected_VE_q2.5	selected_VE_q97.5	delta_mean	delta_sd	delta_q2.5	delta_q50	delta_q97.5	p_delta_gt0	p_loss	e_loss_given_loss	selected_maha	selected_in_support
anchored	R1	2006-2007	A/WISCONSIN/67/2005	A/SHANTOU/1450/2004	87	39.804866711857834	43.08949126076627	27.912378557434113	56.17738485543982	3.284624548908442	6.0599374210545545	-9.44921920988835	3.5287324710962125	14.683065944849357	0.725875	0.274125	-4.12016256300602	2.1077051947425103	TRUE
anchored	R2	2006-2007	A/WISCONSIN/67/2005	A/SHANTOU/1450/2004	87	39.804866711857834	43.08949126076627	27.912378557434113	56.17738485543982	3.284624548908442	6.0599374210545545	-9.44921920988835	3.5287324710962125	14.683065944849357	0.725875	0.274125	-4.12016256300602	2.1077051947425103	TRUE
anchored	R1	2007-2008	A/WISCONSIN/67/2005	A/ICELAND/6/2006	69	40.16951317716978	48.645303978187265	33.89267611260524	61.63317068466705	8.475790801017483	7.082568655262377	-4.785895349309778	8.237824650469804	23.3061427522003	0.89275	0.10725	-3.2771270131711105	2.509843705929842	TRUE
anchored	R2	2007-2008	A/WISCONSIN/67/2005	A/ICELAND/6/2006	69	40.16951317716978	48.645303978187265	33.89267611260524	61.63317068466705	8.475790801017483	7.082568655262377	-4.785895349309778	8.237824650469804	23.3061427522003	0.89275	0.10725	-3.2771270131711105	2.509843705929842	TRUE
anchored	R1	2010-2011	A/PERTH/16/2009	A/WISCONSIN/15/2009	65	51.162918900703346	52.12886646073319	38.43419773201476	65.10431593979396	0.9659475600298513	3.769755050755386	-6.687015380707796	0.7990617677622041	8.768854506308479	0.608125	0.391875	-2.5443292582298245	2.896217677861754	FALSE
anchored	R2	2010-2011	A/PERTH/16/2009	A/WISCONSIN/15/2009	65	51.162918900703346	52.12886646073319	38.43419773201476	65.10431593979396	0.9659475600298513	3.769755050755386	-6.687015380707796	0.7990617677622041	8.768854506308479	0.608125	0.391875	-2.5443292582298245	2.896217677861754	FALSE
anchored	R1	2011-2012	A/PERTH/16/2009	A/PANAMA/307149/2010	57	28.738127407642107	29.49849316216662	17.32434232844427	40.65643082707235	0.760365754524515	5.270522780468459	-10.361626469913688	0.8985907814461118	10.757311826592897	0.57525	0.42475	-3.9537279241479	1.0163325209383702	TRUE
anchored	R2	2011-2012	A/PERTH/16/2009	A/PANAMA/307149/2010	57	28.738127407642107	29.49849316216662	17.32434232844427	40.65643082707235	0.760365754524515	5.270522780468459	-10.361626469913688	0.8985907814461118	10.757311826592897	0.57525	0.42475	-3.9537279241479	1.0163325209383702	TRUE
anchored	R1	2012-2013	A/VICTORIA/361/2011	A/STOCKHOLM/23/2011	107	38.128374606725636	45.32562766394041	29.77874238662489	61.584884891764496	7.1972530572147795	7.264846939304599	-6.568682017871169	6.946118372235784	22.08344768662959	0.853	0.147	-3.752965558699153	3.539042016657863	FALSE
anchored	R2	2012-2013	A/VICTORIA/361/2011	A/STOCKHOLM/23/2011	107	38.128374606725636	45.32562766394041	29.77874238662489	61.584884891764496	7.1972530572147795	7.264846939304599	-6.568682017871169	6.946118372235784	22.08344768662959	0.853	0.147	-3.752965558699153	3.539042016657863	FALSE
anchored	R1	2013-2014	A/VICTORIA/361/2011	A/GLASGOW/407585/2012	159	23.92685160736079	44.33181425390986	25.268358023475006	60.109037234882486	20.404962646549073	9.543152623398445	1.969863372477955	20.226551521695406	39.89970404057077	0.986	0.014	-2.741309886710255	2.6425351608242345	FALSE
anchored	R2	2013-2014	A/VICTORIA/361/2011	A/GLASGOW/407585/2012	159	23.92685160736079	44.33181425390986	25.268358023475006	60.109037234882486	20.404962646549073	9.543152623398445	1.969863372477955	20.226551521695406	39.89970404057077	0.986	0.014	-2.741309886710255	2.6425351608242345	FALSE
anchored	R1	2014-2015	A/TEXAS/50/2012	A/GLASGOW/407585/2012	213	15.372857056394471	30.71915978100076	13.030533376843927	46.32552402452742	15.34630272460629	8.254223750456179	-0.013609040554918544	15.0013252831935	32.301337633944485	0.97475	0.02525	-2.85052477198606	1.3644911398053543	TRUE
anchored	R2	2014-2015	A/TEXAS/50/2012	A/TOULOUSE/2892/2013	213	15.372857056394471	29.87476003668707	13.919919947486687	41.91299020342958	14.5019029802926	6.615800956177881	1.540730349599293	14.270561916241466	28.098099127667776	0.98575	0.01425	-2.291766791639224	0.7563702575879908	TRUE
anchored	R1	2015-2016	A/SWITZERLAND/9715293/2013	A/NORWAY/2326/2015	202	29.35868067837883	40.55039432269912	26.507572122818733	54.32258836519044	11.19171364432029	7.607718216195538	-2.5309581985772525	10.775455732397766	27.335557456210093	0.94075	0.05925	-3.0046398026531422	1.2243718144763394	TRUE
anchored	R2	2015-2016	A/SWITZERLAND/9715293/2013	A/NORWAY/2326/2015	202	29.35868067837883	40.55039432269912	26.507572122818733	54.32258836519044	11.19171364432029	7.607718216195538	-2.5309581985772525	10.775455732397766	27.335557456210093	0.94075	0.05925	-3.0046398026531422	1.2243718144763394	TRUE
anchored	R1	2016-2017	A/HONGKONG/4801/2014	A/NORWAY/2629/2015	130	25.13177836539906	40.542508044662604	26.916932118210728	54.855858586629466	15.410729679263545	6.993038268033447	2.3799379099864533	15.19374772965175	29.99706096039301	0.98975	0.01025	-1.8479157333923486	1.9491849229521065	TRUE
anchored	R2	2016-2017	A/HONGKONG/4801/2014	A/NORWAY/2629/2015	130	25.13177836539906	40.542508044662604	26.916932118210728	54.855858586629466	15.410729679263545	6.993038268033447	2.3799379099864533	15.19374772965175	29.99706096039301	0.98975	0.01025	-1.8479157333923486	1.9491849229521065	TRUE
anchored	R1	2017-2018	A/HONGKONG/4801/2014	A/FINLAND/494/2015	90	22.465506370069544	37.674516537533506	11.617938312241128	58.99252348413506	15.20901016746396	11.50795819377097	-8.152866359092508	15.475825133413258	36.664247181386145	0.90675	0.09325	-6.187370463369508	5.184067799645718	FALSE
anchored	R2	2017-2018	A/HONGKONG/4801/2014	A/ENGLAND/333/2015	90	22.465506370069544	36.19806029643983	18.0249096468767	52.66400280985551	13.732553926370283	8.05759988748023	-0.7600179520137653	13.50050498732274	30.36701800815591	0.9635	0.0365	-2.5027646576907583	2.0182679109719834	TRUE
anchored	R1	2018-2019	A/SINGAPORE/INFIMH160019/2016	A/LATVIA/11046717/2017	152	16.390433568375823	33.17476631024498	10.302063400701176	52.657272832493454	16.784332741869164	10.187845364135974	-1.3486809008892573	16.20422885324333	38.41780228573258	0.96225	0.03775	-3.428249209727441	2.973178229368889	FALSE
anchored	R2	2018-2019	A/SINGAPORE/INFIMH160019/2016	A/LATVIA/11046717/2017	152	16.390433568375823	33.17476631024498	10.302063400701176	52.657272832493454	16.784332741869164	10.187845364135974	-1.3486809008892573	16.20422885324333	38.41780228573258	0.96225	0.03775	-3.428249209727441	2.973178229368889	FALSE
anchored	R1	2019-2020	A/KANSAS/14/2017	A/ICELAND/107/2018	211	41.743095655455974	42.19042577091178	30.353825457933183	53.71930308197586	0.4473301154558013	4.907017808961215	-9.194908131877572	0.5170379357997312	10.140676375890324	0.543125	0.456875	-3.7575770684451975	1.3399000756239554	TRUE
anchored	R2	2019-2020	A/KANSAS/14/2017	A/ICELAND/107/2018	211	41.743095655455974	42.19042577091178	30.353825457933183	53.71930308197586	0.4473301154558013	4.907017808961215	-9.194908131877572	0.5170379357997312	10.140676375890324	0.543125	0.456875	-3.7575770684451975	1.3399000756239554	TRUE
anchored	R1	2021-2022	A/CAMBODIA/E0826360/2020	A/DAKAR/3/2019	96	34.985394703815366	35.14862622336036	21.375741508658212	47.105836115802745	0.16323151954498857	5.891899009418447	-11.483113923569013	0.11858671526969644	12.275459580352535	0.509375	0.490625	-4.500821374805075	1.6467519370313979	TRUE
anchored	R2	2021-2022	A/CAMBODIA/E0826360/2020	A/CAMBODIA/E0826360/2020	96	34.985394703815366	34.985394703815366	25.642817815395617	43.45632254986005	0	0	0	0	0	0	0	0	0.7954161320883706	TRUE
anchored	R1	2022-2023	A/DARWIN/9/2021	A/BANGLADESH/1001/2020	80	40.138385691718476	41.66253541815641	26.888996872844697	54.68225548872002	1.5241497264379367	9.179388011880949	-16.311359817772686	1.34410935249619	20.487368598554717	0.565875	0.434125	-6.5359926709235685	1.3014356864975862	TRUE
anchored	R2	2022-2023	A/DARWIN/9/2021	A/BANGLADESH/3005/2020	80	40.138385691718476	41.33954267434944	28.6238568585055	52.222595353977816	1.2011569826309674	8.156060848275919	-14.167526980791978	0.9922005554676687	18.453914314849165	0.549375	0.450625	-5.7648174996562735	1.2018509003591016	TRUE
anchored	R1	2023-2024	A/DARWIN/9/2021	A/TOGO/771/2020	232	24.369231699280217	53.284667311125425	32.4134018306213	71.05052050683041	28.91543561184521	12.362048553687675	4.117380340765746	29.17883854432317	52.16255815598935	0.986875	0.013125	-6.13966550229551	5.138939283354463	FALSE
anchored	R2	2023-2024	A/DARWIN/9/2021	A/SHAHRIAR.IRAN/6610MEHR/2022	232	24.369231699280217	50.848345391145465	40.41214911408741	60.97212613755942	26.479113691865248	7.7875104654508736	11.387125083310611	26.320998326123973	42.51832649476208	0.999375	6.25e-4	-1.1482305966240554	1.6998520948840616	TRUE
anchored	R1	2024-2025	A/THAILAND/8/2022	A/BRANDENBURG/3/2023	376	14.393092388588737	34.04007899252923	14.189324431039589	51.37216366376501	19.64698660394049	7.00152220260828	6.372474009145503	19.3928745703301	34.11501302497851	0.996125	0.003875	-1.4188402082287317	3.0190055831212073	TRUE
anchored	R2	2024-2025	A/THAILAND/8/2022	A/BRANDENBURG/3/2023	376	14.393092388588737	34.04007899252923	14.189324431039589	51.37216366376501	19.64698660394049	7.00152220260828	6.372474009145503	19.3928745703301	34.11501302497851	0.996125	0.003875	-1.4188402082287317	3.0190055831212073	TRUE
