## Supplementary material for "Directional antigenic drift forecasts influenza vaccine effectiveness and guides strain selection": Data S1: fig4_season_topset.csv

season	n_candidates	top_candidate	top_p_best	topset_size_95	topset_frac_95	who_p_best	who_in_topset95	n_beat_who_95	max_maha_topset
2006-2007	87	A/SHANTOU/1450/2004	0.1885	12	0.13793103448275862	7.5e-4	FALSE	0	3.558104175448773
2007-2008	69	A/ICELAND/6/2006	0.307625	20	0.2898550724637681	2.5e-4	FALSE	0	3.9986050578832573
2010-2011	65	A/WISCONSIN/15/2009	0.176625	35	0.5384615384615384	0.10575	TRUE	0	3.751195795055663
2011-2012	57	A/PANAMA/307149/2010	0.281875	16	0.2807017543859649	0.108875	TRUE	0	5.651683981783094
2012-2013	107	A/STOCKHOLM/23/2011	0.169625	19	0.17757009345794392	1.25e-4	FALSE	0	3.539042016657863
2013-2014	159	A/GLASGOW/407585/2012	0.458375	28	0.1761006289308176	0	FALSE	12	2.9232220794153063
2014-2015	213	A/PARMA/171/2011	0.199125	30	0.14084507042253522	0	FALSE	10	4.151198728087084
2015-2016	202	A/NORWAY/2326/2015	0.265875	28	0.13861386138613863	2.5e-4	FALSE	4	2.095344223435027
2016-2017	130	A/NORWAY/2629/2015	0.333	23	0.17692307692307693	0	FALSE	2	5.879889925142914
2017-2018	90	A/FINLAND/494/2015	0.192375	24	0.26666666666666666	0	FALSE	3	5.4706460778779205
2018-2019	152	A/LATVIA/11046717/2017	0.271625	16	0.10526315789473684	1.25e-4	FALSE	3	4.381368535793375
2019-2020	211	A/ALSACE/1746/2018	0.107625	40	0.1895734597156398	0.087625	TRUE	0	4.370044122920415
2021-2022	96	A/PARIS/2671/2018	0.09925	51	0.53125	0.07575	TRUE	0	4.096683423501278
2022-2023	80	A/DARWIN/9/2021	0.234	25	0.3125	0.234	TRUE	0	5.446796112899578
2023-2024	232	A/TOGO/771/2020	0.488625	14	0.0603448275862069	0	FALSE	69	5.138939283354463
2024-2025	376	A/BRANDENBURG/3/2023	0.56025	29	0.07712765957446809	0	FALSE	39	6.3305499052962535
