## Supplementary material for "Directional antigenic drift forecasts influenza vaccine effectiveness and guides strain selection": Data S1: fig4_who_predictions.csv

season	candidate	is_who	vaccination_coverage_tm1	vaccine_lead_distance	update_drift_projection	log_OR_pred	VE_pred	VE_sd	VE_q2.5	VE_q10	VE_q50	VE_q97.5	p_best	p_beat_who	mahalanobis	maha_ratio	in_support
2006-2007	A/WISCONSIN/67/2005	TRUE	34.6653846153846	3.14662153965935	1.08064964608473	-0.5122464610647618	39.804866711857834	5.838744582417446	27.19986349669621	32.65325706396054	40.07365382728304	50.562610465547515	7.5e-4	0	1.240654836710928	0.4347080540489608	TRUE
2007-2008	A/WISCONSIN/67/2005	TRUE	38.5461956521739	3.7589880787582	0	-0.522113513400272	40.16951317716978	7.7917149293693555	23.74899837215867	29.90951839361039	40.55042910357372	54.302800475233994	2.5e-4	0	2.431913984850076	0.8521085516188184	TRUE
2010-2011	A/PERTH/16/2009	TRUE	30.5440097799511	2.83649120436709	5.43023221214311	-0.7257892869358631	51.162918900703346	6.509947947886898	38.13152035280131	42.87363560201821	51.27297963894391	63.99008499157191	0.10575	0	2.7947128400927763	0.9792281820809464	TRUE
2011-2012	A/PERTH/16/2009	TRUE	31.1723716381418	2.51349298852675	0	-0.3416886223647776	28.738127407642107	5.404157561634898	17.986203623338156	21.835919281776302	28.828670918678498	39.21941721522889	0.108875	0	0.5672237863331369	0.19874725916585753	TRUE
2012-2013	A/VICTORIA/361/2011	TRUE	29.0012224938875	1.86838108177089	2.89990225875134	-0.48370627057399296	38.12837460672563	5.2217786666111525	27.961135029290908	31.502931278018803	38.1179208159772	48.40727707129781	1.25e-4	0	1.3033963370643158	0.4566917957954078	TRUE
2013-2014	A/VICTORIA/361/2011	TRUE	29.7053789731051	1.95932869229359	0	-0.2778484133060531	23.92685160736079	7.127196143075989	8.849009961160775	15.167694277192345	24.255209367616516	37.56699253587381	0	0	0.7469288623044676	0.26171339734278837	TRUE
2014-2015	A/TEXAS/50/2012	TRUE	30.1821515892421	1.83852385563767	-0.800865509998197	-0.1687490639630933	15.372857056394473	5.14909209975469	4.6839501914698305	8.584981595252748	15.720877021029262	24.563602376486887	0	0	1.2277247028603075	0.4301775164985676	TRUE
2015-2016	A/SWITZERLAND/9715293/2013	TRUE	29.9735941320293	3.17904972101119	-0.370107625396421	-0.3531971521326965	29.35868067837883	7.475202165813586	14.350759386950395	19.837139010036857	29.505808083261975	43.982699402394545	2.5e-4	0	1.2333190332601605	0.4321376914077101	TRUE
2016-2017	A/HONGKONG/4801/2014	TRUE	28.6330073349633	2.4118116489065198	-0.293128397071453	-0.2915549372044043	25.13177836539906	4.891090987380026	14.904134338162557	18.585474571287712	25.456396048429212	33.77969308910892	0	0	0.8922818296954915	0.31264303847674413	TRUE
2017-2018	A/HONGKONG/4801/2014	TRUE	29.3799511002445	2.30636643208341	0	-0.25670984857916085	22.465506370069544	5.245136985716698	11.162651119850237	15.630676703668811	22.85348445965284	31.732748252276313	0	0	0.6340851172531001	0.22217453176038093	TRUE
2018-2019	A/SINGAPORE/INFIMH160019/2016	TRUE	26.8276283618582	2.49179956315551	-0.873986420942436	-0.183338499306828	16.390433568375823	7.716888140729298	1.5355125298499872	6.690847879779098	16.239374052883516	31.514548833149032	1.25e-4	0	1.4722594115912129	0.5158590487300897	TRUE
2019-2020	A/KANSAS/14/2017	TRUE	30.3982885085575	3.68872040482523	2.02653044022875	-0.5471623524633931	41.743095655455974	6.777025309464765	28.25212873252701	33.292309763620494	41.82961174608064	55.01921999646236	0.087625	0	1.8690934011489304	0.6549041128983399	TRUE
2021-2022	A/CAMBODIA/E0826360/2020	TRUE	33.3875305623472	2.22145686947177	1.40618466347455	-0.4329712202315657	34.985394703815366	4.520372865200499	25.642817815395617	29.132439337917145	35.143408925803016	43.45632254986005	0.07575	0	0.7954161320883706	0.27870265661959603	TRUE
2022-2023	A/DARWIN/9/2021	TRUE	34.6704156479218	0.51374163345659	3.33466127737651	-0.5193669522540346	40.13838569171848	6.626896372314222	26.885319150766392	32.00112559084946	40.097882983060614	53.23129663489092	0.234	0	2.853995515277925	1	TRUE
2023-2024	A/DARWIN/9/2021	TRUE	33.460880195599	1.48008551744154	0	-0.2825706815525385	24.369231699280217	6.093078117899726	12.146600774011404	16.68051091198571	24.34027427803285	36.12625828057566	0	0	1.635796959085566	0.5731603116854479	TRUE
2024-2025	A/THAILAND/8/2022	TRUE	22.2	1.27308915525093	1.10599725191509	-0.16304632058179255	14.393092388588736	10.57273675898114	-7.796234415945865	0.8375782567638271	14.780638495496529	34.204821951051166	0	0	2.4116759962551018	0.8450174442619088	TRUE
