## Supplementary material for "Directional antigenic drift forecasts influenza vaccine effectiveness and guides strain selection": Data S1: fig4_who_rank_percentiles.csv

season	who_vaccine	who_VE_pred	who_log_OR_pred	n_candidates	best_VE	min_VE	median_VE	rank_percentile	who_UpdProj_tm1	who_vd_tm1	season_num	actual_VE	actual_log_OR	who_p_best	rank_pct_q2.5	rank_pct_q97.5	p_who_above_median	p_who_top_quartile	p_who_top_decile	topset_size_95	top_candidate	top_p_best	n_beat_who_95
2006-2007	A/WISCONSIN/67/2005	39.804866711857834	-0.5122464610647618	87	43.08949126076627	31.723596975660545	34.7438534197737	82.41853448275862	1.08064964608473	3.14662153965935	2006.5	41	-0.527632742082372	7.5e-4	50.57471264367817	95.40229885057472	0.97725	0.816125	0.22625	12	A/SHANTOU/1450/2004	0.1885	0
2007-2008	A/WISCONSIN/67/2005	40.16951317716978	-0.522113513400272	69	48.645303978187265	33.030696722214834	40.92420499509111	45.79800724637681	0	3.7589880787582	2007.5	42.6521739130435	-0.556035249199926	2.5e-4	11.594202898550725	84.05797101449275	0.415125	0.091	0.008	20	A/ICELAND/6/2006	0.307625	0
2010-2011	A/PERTH/16/2009	51.162918900703346	-0.7257892869358631	65	52.12886646073319	39.06055292575502	44.652272990860666	84.78903846153847	5.43023221214311	2.83649120436709	2010.5	52.4510869565217	-0.743411256490813	0.10575	44.61538461538462	100	0.960125	0.795	0.491875	35	A/WISCONSIN/15/2009	0.176625	0
2011-2012	A/PERTH/16/2009	28.738127407642107	-0.3416886223647776	57	29.49849316216662	13.958730378507212	18.391544345785412	88.8313596491228	0	2.51349298852675	2011.5	30.9230769230769	-0.369949475147428	0.108875	57.89473684210527	100	0.985375	0.89075	0.591375	16	A/PANAMA/307149/2010	0.281875	0
2012-2013	A/VICTORIA/361/2011	38.12837460672563	-0.48370627057399296	107	45.32562766394041	31.345232455763757	34.731621290055216	65.12757009345795	2.89990225875134	1.86838108177089	2012.5	40.7432762836186	-0.523290931966013	1.25e-4	17.75700934579439	93.45794392523364	0.78775	0.364625	0.054375	19	A/STOCKHOLM/23/2011	0.169625	0
2013-2014	A/VICTORIA/361/2011	23.92685160736079	-0.2778484133060531	159	44.33181425390986	16.670624589030343	25.12279965691864	44.184591194968554	0	1.95932869229359	2013.5	24.5	-0.281037529733112	0	10.062893081761008	78.61635220125787	0.387625	0.04325	0.00125	28	A/GLASGOW/407585/2012	0.458375	12
2014-2015	A/TEXAS/50/2012	15.372857056394473	-0.1687490639630933	213	30.71915978100076	12.971433184975218	17.484506477651067	34.78051643192488	-0.800865509998197	1.83852385563767	2014.5	9.33251833740831	-0.0979714194749603	0	5.164319248826291	70.4225352112676	0.2805	0.01	3.75e-4	30	A/PARMA/171/2011	0.199125	10
2015-2016	A/SWITZERLAND/9715293/2013	29.35868067837883	-0.3531971521326965	202	40.55039432269912	20.56976779572751	27.3151491949682	56.73143564356435	-0.370107625396421	3.17904972101119	2015.5	43	-0.562118918153541	2.5e-4	11.373762376237636	94.55445544554456	0.634375	0.224875	0.060875	28	A/NORWAY/2326/2015	0.265875	4
2016-2017	A/HONGKONG/4801/2014	25.13177836539906	-0.2915549372044043	130	40.54250804466261	14.549896421806135	25.175350983536045	46.49038461538461	-0.293128397071453	2.4118116489065198	2016.5	30.3887530562347	-0.362244037683009	0	4.615384615384616	83.84615384615385	0.485125	0.108125	0.0035	23	A/NORWAY/2629/2015	0.333	2
2017-2018	A/HONGKONG/4801/2014	22.465506370069544	-0.25670984857916085	90	37.674516537533506	14.227125985960248	21.139361645343477	48.44152777777778	0	2.30636643208341	2017.5	16.6772616136919	-0.182448704241152	0	16.666666666666664	78.88888888888889	0.48375	0.054125	7.5e-4	24	A/FINLAND/494/2015	0.192375	3
2018-2019	A/SINGAPORE/INFIMH160019/2016	16.390433568375823	-0.183338499306828	152	33.17476631024498	-1.9539376355730111	10.58778595176022	68.46003289473684	-0.873986420942436	2.49179956315551	2018.5	3.87041564792176	-0.0394730677304057	1.25e-4	25.657894736842103	94.73684210526316	0.837625	0.431875	0.10125	16	A/LATVIA/11046717/2017	0.271625	3
2019-2020	A/KANSAS/14/2017	41.743095655455974	-0.5471623524633931	211	42.19042577091178	19.70740732351741	31.19362140979119	91.15675355450236	2.02653044022875	3.68872040482523	2019.5	57.3893442622951	-0.853065829303323	0.087625	52.13270142180095	100	0.97825	0.909	0.731375	40	A/ALSACE/1746/2018	0.107625	0
2021-2022	A/CAMBODIA/E0826360/2020	34.985394703815366	-0.4329712202315657	96	35.14862622336036	27.48907357121516	31.50125088980369	72.18723958333334	1.40618466347455	2.22145686947177	2021.5	32.1491442542787	-0.387858187469559	0.07575	7.291666666666667	100	0.7735	0.60275	0.39325	51	A/PARIS/2671/2018	0.09925	0
2022-2023	A/DARWIN/9/2021	40.13838569171848	-0.5193669522540346	80	41.66253541815641	24.744191117577778	34.60431873532691	63.40953125	3.33466127737651	0.51374163345659	2022.5	37.4016393442623	-0.468431095832964	0.234	1.25	100	0.64575	0.5735	0.485375	25	A/DARWIN/9/2021	0.234	0
2023-2024	A/DARWIN/9/2021	24.369231699280217	-0.2825706815525385	232	53.284667311125425	24.816414342177595	29.537046225574123	17.13405172413793	0	1.48008551744154	2023.5	33.2151589242054	-0.403694061201075	0	2.1551724137931036	51.293103448275865	0.029	0.0015	1.25e-4	14	A/TOGO/771/2020	0.488625	69
2024-2025	A/THAILAND/8/2022	14.393092388588736	-0.16304632058179255	376	34.04007899252923	14.3739362554453	18.8415373362343	25.90302526595745	1.10599725191509	1.27308915525093	2024.5	28.5476772616137	-0.336139773555775	0	0.7978723404255319	83.77659574468085	0.23725	0.082625	0.005375	29	A/BRANDENBURG/3/2023	0.56025	39
