## Supplementary material for "Directional antigenic drift forecasts influenza vaccine effectiveness and guides strain selection": Data S1: fig5_expl_3_optimal_vs_who.csv

season	season_lab	who_lead	who_align	who_ve	opt_lead	opt_align	opt_ve	d_lead	d_align	ve_gap
2006-2007	’06–’07	3.14662153965935	1.08064964608473	39.804866711857834	1.38792294541027	3.39957099772934	43.08949126076627	-1.7586985942490803	2.31892135164461	3.2846245489084396
2007-2008	’07–’08	3.7589880787582	0	40.16951317716978	2.48051959335347	3.62825244969852	48.645303978187265	-1.27846848540473	3.62825244969852	8.475790801017482
2010-2011	’10–’11	2.83649120436709	5.43023221214311	51.162918900703346	2.66883306032787	5.71980971405487	52.12886646073319	-0.16765814403921997	0.2895775019117597	0.9659475600298464
2011-2012	’11–’12	2.51349298852675	0	28.738127407642107	1.52462735549877	1.0485701399967	29.49849316216662	-0.9888656330279801	1.0485701399967	0.7603657545245142
2012-2013	’12–’13	1.86838108177089	2.89990225875134	38.12837460672563	4.30750129698574	4.45481145250849	45.32562766394041	2.4391202152148503	1.5549091937571498	7.19725305721478
2013-2014	’13–’14	1.95932869229359	0	23.92685160736079	4.12277348493934	2.7502263998004	44.33181425390986	2.16344479264575	2.7502263998004	20.404962646549073
2014-2015	’14–’15	1.83852385563767	-0.800865509998197	15.372857056394473	3.42685070317727	0.870406168942234	30.71915978100076	1.5883268475396002	1.671271678940431	15.346302724606286
2015-2016	’15–’16	3.17904972101119	-0.370107625396421	29.35868067837883	2.33602683032509	2.94142648512604	40.55039432269912	-0.8430228906860999	3.311534110522461	11.191713644320291
2016-2017	’16–’17	2.4118116489065198	-0.293128397071453	25.13177836539906	3.45185829909511	2.36466692109482	40.54250804466261	1.0400466501885903	2.657795318166273	15.41072967926355
2017-2018	’17–’18	2.30636643208341	0	22.465506370069544	6.5708480126903	-0.889396205459202	37.674516537533506	4.2644815806068905	-0.889396205459202	15.209010167463962
2018-2019	’18–’19	2.49179956315551	-0.873986420942436	16.390433568375823	4.32384822726872	1.36203285993053	33.17476631024498	1.83204866411321	2.236019280872966	16.78433274186916
2019-2020	’19–’20	3.68872040482523	2.02653044022875	41.743095655455974	2.06624161892243	3.21763634069288	42.19042577091178	-1.6224787859027998	1.1911059004641298	0.4473301154558058
2021-2022	’21–’22	2.22145686947177	1.40618466347455	34.985394703815366	3.73251157979244	0.182243016179523	35.14862622336036	1.51105471032067	-1.223941647295027	0.16323151954499338
2022-2023	’22–’23	0.51374163345659	3.33466127737651	40.13838569171848	2.8840663341015	2.1923743662081	41.66253541815641	2.37032470064491	-1.14228691116841	1.5241497264379262
2023-2024	’23–’24	1.48008551744154	0	24.369231699280217	6.734297645906	0.891799375076621	53.284667311125425	5.25421212846446	0.891799375076621	28.915435611845208
2024-2025	’24–’25	1.27308915525093	1.10599725191509	14.393092388588736	2.26870663573955	3.58168635199341	34.04007899252923	0.9956174804886198	2.47568910007832	19.646986603940498
