## Supplementary material for "Directional antigenic drift forecasts influenza vaccine effectiveness and guides strain selection": Data S1: fig5_expl_8_anticipation_vs_breadth.csv

season_lab	E_cov	E_ve	B_cov	B_ve	W_cov	W_ve	E_par	E_lat	B_par	B_lat	W_par	W_lat
’06–’07	0.782608695652174	43.08949126076627	0.782608695652174	41.28516264035481	0.13043478260869565	39.804866711857834	0.7275955297959273	1.1819199835087402	0.31357643622482606	1.219539059762369	-1.7182760001081143	3.9881742021892936
’07–’08	0.2222222222222222	48.645303978187265	0.6111111111111112	40.95656132653909	0.16666666666666666	40.16951317716978	1.4470705193160485	2.0146871630942766	0.44309340879798853	0.46151474277552457	-2.432325388238012	4.230944295468391
’10–’11	0.0392156862745098	52.12886646073319	0.803921568627451	47.3453202000476	0.11764705882352941	51.162918900703346	-0.16750207631939948	4.287243984732382	0.736501268199239	0.6175650672820976	-0.8746617412505919	3.7245721419442837
’11–’12	0.825	29.49849316216662	0.875	21.637197292717584	0.025	28.738127407642107	1.096657273107923	1.0591654254528293	0.18849726112327586	0.9385586996657692	-3.3182829356540036	3.229721752205423
’12–’13	0.08602150537634409	45.32562766394041	0.8387096774193549	36.574597246720195	0.15053763440860216	38.12837460672563	1.2377469573229651	4.125839295606598	-0.2611279676529609	1.1776215300743802	-0.8150356673966087	3.2363797567996575
’13–’14	0.041666666666666664	44.33181425390986	0.9916666666666667	22.68394441839408	0.06666666666666667	23.92685160736079	2.1576824930446588	3.5130709453877293	-0.2557820816522682	1.148902016188269	-2.863383042160587	2.393848735589193
’14–’15	0.1978021978021978	30.71915978100076	0.978021978021978	23.21982003259607	0.01098901098901099	15.372857056394473	0.04744877417964319	3.426522195418463	0.2926972981736662	0.9529007439408881	-4.401945801887017	1.3896710957228056
’15–’16	0.39655172413793105	40.55039432269912	0.6206896551724138	36.08735105608226	0.06896551724137931	29.35868067837883	1.4302292272670696	1.8470153517146808	1.0312920889719699	0.8450698982208134	-1.87684134630536	3.029467292007494
’16–’17	0.2631578947368421	40.54250804466261	0.5263157894736842	32.19785759214839	0.15789473684210525	25.13177836539906	-2.606650360175239	0.7227970106262402	-0.130441125315237	1.8529405238245928	-1.057371117246007	3.308300812633322
’17–’18	0	37.674516537533506	0.7684210526315789	18.539259607495225	0.05263157894736842	22.465506370069544	-0.7903679618182109	6.5231405082833644	-0.7296650052176531	1.2053800354347868	-1.1089244102975664	3.437612230916906
’18–’19	0.09473684210526316	33.17476631024498	0.6105263157894737	3.7822862347931343	0.1368421052631579	16.390433568375823	2.434069959386271	3.5736489650311483	-0.05982049478365015	0.8643310952558323	0.48801713671965724	3.7396809118277137
’19–’20	0.53125	42.19042577091178	0.96875	28.36752821356182	0.1875	41.743095655455974	1.4538932640775235	1.4681787372241777	-0.4117453055840446	0.18094393896930597	-0.6629541868751369	4.059137643918614
’21–’22	0.08333333333333333	35.14862622336036	0.6388888888888888	33.108603429656455	0.1111111111111111	34.985394703815366	-2.3216730286438882	2.9225805448870363	-1.25000700043161	1.498307063831994	-1.1958903376660588	3.1182278540156267
’22–’23	0.3129251700680272	41.66253541815641	0.8231292517006803	40.738751283782634	0.5986394557823129	40.13838569171848	-1.029776044281598	2.6939561834078547	-0.6880487702205142	1.5051739351724462	0.43830518933862206	2.33592380600393
’23–’24	0	53.284667311125425	0.702020202020202	30.415453032336018	0.06565656565656566	24.369231699280217	-0.5183292931427742	6.714320481443017	-0.5397023877172784	1.1109466482989543	-3.08883866642734	1.898178443103362
’24–’25	0.6534296028880866	34.04007899252923	0.9458483754512635	22.38962031804655	0.6750902527075813	14.393092388588736	1.3790703905254496	1.8014423823771413	0.17019260550799223	1.2305536735241573	-1.2353590852528116	1.8973815560249938
