## Supplementary material for "Directional antigenic drift forecasts influenza vaccine effectiveness and guides strain selection": Data S1: fig5_season_master_clean.csv

season	season_num	dominant_share	antigenic_diversity	mismatch_inseason	vaccine	vaccine_axis_stretch	VE	VE_ci_lower	VE_ci_upper	n_networks	cdc_ve	spsn_ve	imove_ve	VE_se_logOR	ve_Q	ve_Q_df	ve_Q_p	ve_I2	nh_coverage	us_adult_coverage	eu_inferred_adult_coverage	can_general_coverage	vaccination_coverage	log_OR	mismatch_inseason_tm1	antigenic_diversity_tm1	dominant_share_tm1	vaccination_coverage_tm1	vaccine_lead_distance	update_drift_projection	update_drift_projection_2y	update_size	D_2019_2020	excluded_hli
2001-2002	2001.5	0.966666666666667	0.146144746008564	NA	A/MOSCOW/10/1999	NA	NA	NA	NA	NA	NA	NA	NA	NA	NA	NA	NA	NA	28.3	NA	28.3	NA	28.3	NA	NA	NA	NA	NA	NA	NA	NA	NA	0	FALSE
2002-2003	2002.5	0.972222222222222	0.126930545341402	NA	A/MOSCOW/10/1999	NA	NA	NA	NA	NA	NA	NA	NA	NA	NA	NA	NA	NA	28.8012295081967	NA	28.7	30	28.8012295081967	NA	NA	0.146144746008564	0.966666666666667	28.3	NA	NA	NA	NA	0	FALSE
2003-2004	2003.5	0.608695652173913	0.669327963292645	NA	A/MOSCOW/10/1999	NA	NA	NA	NA	NA	NA	NA	NA	NA	NA	NA	NA	NA	35.2	42.7	29.7	NA	35.2	NA	NA	0.126930545341402	0.972222222222222	28.8012295081967	NA	NA	NA	NA	0	FALSE
2004-2005	2004.5	0.517857142857143	0.692509289811495	4.88916918910753	A/FUJIAN/411/2002	0.0454143128756239	10	-35.4990774876346	40.2209952260436	1	10	NA	NA	0.208756469498593	0	0	NA	NA	32.8276283618582	35.5	30.6	36	32.8276283618582	-0.105360515657826	NA	0.669327963292645	0.608695652173913	35.2	4.70322527518512	NA	NA	NA	0	FALSE
2005-2006	2005.5	0.956521739130435	0.178844912716848	3.19355357770032	A/CALIFORNIA/7/2004	0.0217247395660571	NA	NA	NA	NA	NA	NA	NA	NA	NA	NA	NA	NA	34.6653846153846	38.3	32	NA	34.6653846153846	NA	4.88916918910753	0.692509289811495	0.517857142857143	32.8276283618582	1.74922961928688	0.408993094334126	NA	3.58249534706873	0	FALSE
2006-2007	2006.5	0.583333333333333	0.842807627336339	3.7589880787582	A/WISCONSIN/67/2005	1.77848179055026	41	5.95946819790084	62.9840459927907	1	NA	41	NA	0.237855612904178	0	0	NA	NA	38.5461956521739	39.3	NA	32	38.5461956521739	-0.527632742082372	3.19355357770032	0.178844912716848	0.956521739130435	34.6653846153846	3.14662153965935	1.08064964608473	1.86493609197969	2.2670694903112	0	FALSE
2007-2008	2007.5	0.771428571428571	0.53754441247354	5.42567421813849	A/WISCONSIN/67/2005	0.722788380914692	42.6521739130435	28.4905838320102	54.0092293695444	2	41	57	NA	0.112601150142974	1.4183241792777	1	0.233679431964314	29.494257052766	30.8141809290954	40.2	24	30	30.8141809290954	-0.556035249199926	3.7589880787582	0.842807627336339	0.583333333333333	38.5461956521739	3.7589880787582	0	0.280350455428644	0	0	FALSE
2008-2009	2008.5	0.764705882352941	0.634246376617758	4.09464635034466	A/BRISBANE/10/2007	1.59601389110606	NA	NA	NA	NA	NA	NA	NA	NA	NA	NA	NA	NA	30.7151589242054	39	24.7	30	30.7151589242054	NA	5.42567421813849	0.53754441247354	0.771428571428571	30.8141809290954	3.72799336253831	1.70190533059854	1.70190533059854	2.1106215134126	0	FALSE
2009-2010	2009.5	0.823529411764706	0.631332487703222	5.08324766892454	A/BRISBANE/10/2007	-0.373495535282466	NA	NA	NA	NA	NA	NA	NA	NA	NA	NA	NA	NA	30.5440097799511	40.4	23.7	26	30.5440097799511	NA	4.09464635034466	0.634246376617758	0.764705882352941	30.7151589242054	4.09464635034466	0	0.493866937602691	0	0	FALSE
2010-2011	2010.5	0.6	0.89794572485678	2.51349298852675	A/PERTH/16/2009	-0.339165529314066	52.4510869565217	40.7555319291727	61.8378018195162	2	54	39	NA	0.112202816990789	1.00655760040065	1	0.315728946176883	0.651487843124351	31.1723716381418	40.5	24.6	28	31.1723716381418	-0.743411256490813	5.08324766892454	0.631332487703222	0.823529411764706	30.5440097799511	2.83649120436709	5.43023221214311	5.43023221214311	6.60989051080901	0	FALSE
2011-2012	2011.5	0.483870967741935	1.18047184652163	3.68158636606528	A/PERTH/16/2009	0.0667071909181098	30.9230769230769	13.6189902891312	44.7607602904095	2	39	NA	25	0.11405676204313	0.93201424232898	1	0.334340071871795	0	29.0012224938875	38.8	21.9	28	29.0012224938875	-0.369949475147428	2.51349298852675	0.89794572485678	0.6	31.1723716381418	2.51349298852675	0	4.643173933376	0	0	FALSE
2012-2013	2012.5	0.725	0.763210173635264	1.95932869229359	A/VICTORIA/361/2011	0.592133277075068	40.7432762836186	25.9495140068983	52.5815494860268	3	39	41	42	0.113710176037931	0.0761668693069315	2	0.962632620621383	0	29.7053789731051	41.5	21.2	28	29.7053789731051	-0.523290931966013	3.68158636606528	1.18047184652163	0.483870967741935	29.0012224938875	1.86838108177089	2.89990225875134	2.89990225875134	2.92548782980818	0	FALSE
2013-2014	2013.5	0.89010989010989	0.434397452308338	1.57907357063046	A/VICTORIA/361/2011	-0.265945517908909	24.5	-17.3631115669456	51.4306503645441	2	17	NA	30	0.225075559407583	0.152418213122973	1	0.696235056218444	0	30.1821515892421	42.2	21.3	31	30.1821515892421	-0.281037529733112	1.95932869229359	0.763210173635264	0.725	29.7053789731051	1.95932869229359	0	1.362761972552	0	0	FALSE
2014-2015	2014.5	0.706896551724138	0.795204052770091	2.22267450314802	A/TEXAS/50/2012	-0.366092523743811	9.33251833740831	-3.02660697538994	20.2090365549934	3	6	-17	14	0.0651994166806104	3.52019372954949	2	0.172028199543174	43.1849451008493	29.9735941320293	43.6	19.7	33.3	29.9735941320293	-0.0979714194749603	1.57907357063046	0.434397452308338	0.89010989010989	30.1821515892421	1.83852385563767	-0.800865509998197	-0.800865509998197	1.1102545753295	0	FALSE
2015-2016	2015.5	0.657894736842105	0.735197332906359	2.96169598949193	A/SWITZERLAND/9715293/2013	-0.472412969936334	43	4.22084225248413	66.0782149644214	1	43	NA	NA	0.264797637874775	0	0	NA	NA	28.6330073349633	41.7	18.8	31.6	28.6330073349633	-0.562118918153541	2.22267450314802	0.795204052770091	0.706896551724138	29.9735941320293	3.17904972101119	-0.370107625396421	-0.121721817980679	3.62623585219831	0	FALSE
2016-2017	2016.5	0.684210526315789	0.87733326308628	2.30636643208341	A/HONGKONG/4801/2014	0.495806258031287	30.3887530562347	23.2800749815898	36.8387586418644	3	33	36	28	0.0496107610628332	0.844572785833144	2	0.655546268698786	0	29.3799511002445	43.3	18.9	32.6	29.3799511002445	-0.362244037683009	2.96169598949193	0.735197332906359	0.657894736842105	28.6330073349633	2.41181164890652	-0.293128397071453	1.77025743983406	3.58340321711575	0	FALSE
2017-2018	2017.5	0.526315789473684	1.0101008530163	1.5529157177371	A/HONGKONG/4801/2014	0.860407783353845	16.6772616136919	2.1456173541647	29.0509168371048	3	22	14	13	0.0820214053887203	0.891967115259691	2	0.640194298286732	0	26.8276283618582	37.1	18.9	31.5	26.8276283618582	-0.182448704241152	2.30636643208341	0.87733326308628	0.684210526315789	29.3799511002445	2.30636643208341	0	1.70142134407548	0	0	FALSE
2018-2019	2018.5	0.59375	0.849877060110216	3.05284116230479	A/SINGAPORE/INFIMH160019/2016	-0.386000180723248	3.87041564792176	-9.06831953708835	15.2742333711212	3	9	17	-1	0.0644284044829042	1.22871159679569	2	0.540989289246182	0	30.3982885085575	45.3	19.2	33.6	30.3982885085575	-0.0394730677304057	1.5529157177371	1.0101008530163	0.526315789473684	26.8276283618582	2.49179956315551	-0.873986420942436	-0.873986420942436	2.25472276188396	0	FALSE
2019-2020	2019.5	0.574074074074074	0.951475297941125	3.34288413436312	A/KANSAS/14/2017	0.941529517167794	57.3893442622951	30.0535577348232	74.0420252467774	2	NA	62	57	0.252874790521728	0.108519558844042	1	0.741835932917569	0	32.2298288508557	48.4	19.8	39	32.2298288508557	-0.853065829303323	3.05284116230479	0.849877060110216	0.59375	30.3982885085575	3.68872040482523	2.02653044022875	3.06456898314945	4.35331373221436	1	FALSE
2020-2021	2020.5	0.805555555555556	0.625391344564676	2.99071762570622	A/HONGKONG/2671/2019	0.303005915064725	NA	NA	NA	NA	NA	NA	NA	NA	NA	NA	NA	NA	33.3875305623472	50.2	20.5	40	33.3875305623472	NA	3.34288413436312	0.951475297941125	0.574074074074074	32.2298288508557	1.66253039279864	-2.75604200815904	-0.191561510337324	3.57025117757764	0	FALSE
2021-2022	2021.5	0.870748299319728	0.483960443983624	3.87421382867326	A/CAMBODIA/E0826360/2020	0.0994463425937417	32.1491442542787	21.1137483564426	41.640798878005	3	36	36	29	0.0768865983967475	0.458711168540902	2	0.795045777463518	0	34.6704156479218	49.4	23.9	34.3	34.6704156479218	-0.387858187469559	2.99071762570622	0.625391344564676	0.805555555555556	33.3875305623472	2.22145686947177	1.40618466347455	0.17729654339155	2.89924021606362	0	FALSE
2022-2023	2022.5	0.419191919191919	1.15117569646301	1.48008551744154	A/DARWIN/9/2021	0.396892492281874	37.4016393442623	27.6408989496888	45.8457236213971	2	NA	54	36	0.0739310253361295	3.66593442853205	1	0.0555354942499992	72.721825240054	33.460880195599	46.9	22.8	43	33.460880195599	-0.468431095832964	3.87421382867326	0.483960443983624	0.870748299319728	34.6704156479218	0.51374163345659	3.33466127737651	4.9066819040368	3.81703108914741	0	FALSE
2023-2024	2023.5	0.693140794223827	0.616564552284772	2.64957547955781	A/DARWIN/9/2021	0.545085387933261	33.2151589242054	21.3258713731519	43.3077292959421	3	30	40	35	0.0835924760813785	0.37018246336151	2	0.831028464270054	0	22.2	NA	22.2	NA	22.2	-0.403694061201075	1.48008551744154	1.15117569646301	0.419191919191919	33.460880195599	1.48008551744154	0	0.201165931436736	0	0	FALSE
2024-2025	2024.5	0.839160839160839	0.44105878340525	2.66605617890052	A/THAILAND/8/2022	0.659867458125669	28.5476772616137	-0.316243009275752	49.1066025644676	3	25	54	29	0.173114004318614	3.14432611924232	2	0.207595654576654	36.3933662045865	30.5346153846154	41.9	22.2	NA	30.5346153846154	-0.336139773555775	2.64957547955781	0.616564552284772	0.693140794223827	22.2	1.27308915525093	1.10599725191509	1.10599725191509	1.44734942766582	0	FALSE
