## Supplementary material for "Directional antigenic drift forecasts influenza vaccine effectiveness and guides strain selection": Data S1: figS3_expl_9_antigenic_advance.csv

start	advance	gap
2002	1.950439520124344	1
2003	2.1914977444890598	1
2004	1.2967808240473802	1
2005	2.333869644475639	1
2006	1.7615971986370584	1
2007	2.118914862508083	1
2008	1.2258273736636611	1
2009	1.61071237190966	1
2010	1.2831339473962864	1
2011	1.4333027613804163	1
2012	0.4515050447587287	1
2013	1.98655025122702	1
2014	2.2295322006287326	1
2015	2.777360047675631	1
2016	0.409391117836409	1
2017	0.9460495486448133	1
2018	1.6289890062495993	1
2019	0.4710912159938635	1
2020	2.8257023863817805	1
2021	2.488566724277861	1
2022	1.6121025211927364	1
2023	2.37488777419829	1
2024	1.4275492489926498	1
