## Supplementary material for "Directional antigenic drift forecasts influenza vaccine effectiveness and guides strain selection": Data S1: figS3_expl_9_dispersion.csv

start	dispersion	n
2001	2.4605090121261526	31
2002	2.754067026579371	44
2003	1.8577063811033576	26
2004	1.9673809804370668	58
2005	2.3460581160894556	35
2006	2.841377457443786	40
2007	2.716031202118512	39
2008	2.8200218377507893	46
2009	2.3379591030277016	57
2010	2.0556306792240018	56
2011	2.2165416314913173	99
2012	2.0257088329219486	141
2013	1.8926477089608118	95
2014	2.90208578693908	78
2015	2.4493179378798673	42
2016	2.3371033369542484	98
2017	2.780012069529789	103
2018	2.235607739359322	70
2019	2.290046019813854	55
2020	2.2442763494138305	38
2021	1.873524934347841	152
2022	2.4832841243861243	200
2023	1.650286903279059	297
2024	1.7549734954093759	153
