## Supplementary material for "Directional antigenic drift forecasts influenza vaccine effectiveness and guides strain selection": Data S1: figS8_baseline_comparison.csv

model	k	r2	adj_r2_approx	rmse
Scalar distance baseline (OLS)	2	0.203744329164684	0.081243456728481	0.185818895438791
Geometry, model-averaged over the specification space	2.66	0.754143115916594	0.701244866260467	0.103253502300996
