## Supplementary material for "Directional antigenic drift forecasts influenza vaccine effectiveness and guides strain selection": Data S1: figS8_baseline_comparison_by_season.csv

season	log_OR	fit_baseline	fit_averaged	abs_err_baseline	abs_err_averaged
2006-2007	-0.527632742082372	-0.507323492278099	-0.513277763439814	0.0203092498042731	0.0143549786425577
2007-2008	-0.556035249199926	-0.572489263831789	-0.498659918070292	0.0164540146318629	0.0573753311296342
2010-2011	-0.743411256490813	-0.475412435563891	-0.818341976186695	0.267998820926922	0.0749307196958826
2011-2012	-0.369949475147428	-0.435471633686464	-0.368512751181704	0.0655221585390356	0.00143672396572492
2012-2013	-0.523290931966013	-0.366729958095546	-0.520272240413124	0.156560973870467	0.00301869155288892
2013-2014	-0.281037529733112	-0.378115893199458	-0.283739795341307	0.0970783634663456	0.00270226560819437
2014-2015	-0.0979714194749603	-0.362615303555056	-0.208931929907214	0.264643884080096	0.110960510432253
2015-2016	-0.562118918153541	-0.513183142866979	-0.383462037010827	0.0489357752865626	0.178656881142714
2016-2017	-0.362244037683009	-0.427639005145713	-0.324044386873633	0.0653949674627047	0.0381996508093758
2017-2018	-0.182448704241152	-0.417686718205884	-0.318202359129257	0.235238013964732	0.135753654888105
2018-2019	-0.0394730677304057	-0.434712728933202	-0.274201325114991	0.395239661202796	0.234728257384585
2019-2020	-0.853065829303323	-0.570156764245692	-0.723498898967652	0.282909065057631	0.129566930335671
2021-2022	-0.387858187469559	-0.401708258570344	-0.44744939436325	0.0138500711007855	0.0595912068936911
2022-2023	-0.468431095832964	-0.213849102221818	-0.434532105034642	0.254581993611146	0.0338989907983216
2023-2024	-0.403694061201075	-0.320656818500363	-0.260979524863371	0.0830372427007118	0.142714536337704
2024-2025	-0.336139773555775	-0.297051760365128	-0.316695873367653	0.0390880131906464	0.0194439001881213
