## Supplementary material for "Directional antigenic drift forecasts influenza vaccine effectiveness and guides strain selection": Data S1: figS9_null_calibration_fit.csv

statistic	observed	null_mean	null_q50	null_q95	null_q99	p_perm	n_perm
r2_averaged_prediction	0.754143115916594	0.428656896204414	0.417837903587657	0.721995240483271	0.806005094152708	0.0309845077461269	2000
r2_best_specification	0.757053987625792	0.524043245632485	0.522913430378688	0.73171237604541	0.806434579470095	0.0339830084957521	2000
