## Supplementary material for "Directional antigenic drift forecasts influenza vaccine effectiveness and guides strain selection": Data S1: figS9_null_calibration_loso.csv

statistic	observed	n_perm	null_mean	null_sd	null_q50	null_q95	null_q99	null_max	p_perm	iter_per_replicate
loso_r2	0.469840934167457	286	-0.246658315730905	0.182537614031374	-0.247573374604786	0.104387790099295	0.235307679297048	0.308833812065963	0.00348432055749129	1000
