## Supplementary material for "Directional antigenic drift forecasts influenza vaccine effectiveness and guides strain selection": Data S1: figS10_step_6_pearson_correlation_matrix.csv

	dominant_share_tm1	antigenic_diversity_tm1	vaccination_coverage_tm1	mismatch_inseason	antigenic_diversity	vaccine_axis_stretch	dominant_share	log_OR	vaccination_coverage	update_size	vaccine_lead_distance	update_drift_projection	update_drift_projection_2y
dominant_share_tm1	1	-0.918	-0.071	-0.056	-0.023	0.088	-0.01	-0.057	0.434	0.149	0.04	0.3	0.177
antigenic_diversity_tm1	-0.918	1	0.018	-0.152	0.215	-0.207	-0.088	0.009	-0.543	-0.151	-0.133	-0.229	-0.116
vaccination_coverage_tm1	-0.071	0.018	1	0.459	0.076	0.164	-0.172	-0.203	0.251	-0.046	0.279	0.029	0.067
mismatch_inseason	-0.056	-0.152	0.459	1	-0.26	0.102	0.147	-0.096	0.277	-0.209	0.766	-0.161	-0.252
antigenic_diversity	-0.023	0.215	0.076	-0.26	1	0.1	-0.921	-0.124	0.023	0.13	0.007	0.235	0.622
vaccine_axis_stretch	0.088	-0.207	0.164	0.102	0.1	1	-0.13	-0.324	0.2	-0.065	0.095	0.163	0.172
dominant_share	-0.01	-0.088	-0.172	0.147	-0.921	-0.13	1	0.035	-0.075	-0.14	-0.111	-0.276	-0.575
log_OR	-0.057	0.009	-0.203	-0.096	-0.124	-0.324	0.035	1	-0.184	-0.583	-0.158	-0.652	-0.537
vaccination_coverage	0.434	-0.543	0.251	0.277	0.023	0.2	-0.075	-0.184	1	0.425	0.137	0.179	0.143
update_size	0.149	-0.151	-0.046	-0.209	0.13	-0.065	-0.14	-0.583	0.425	1	-0.06	0.517	0.397
vaccine_lead_distance	0.04	-0.133	0.279	0.766	0.007	0.095	-0.111	-0.158	0.137	-0.06	1	0.001	-0.093
update_drift_projection	0.3	-0.229	0.029	-0.161	0.235	0.163	-0.276	-0.652	0.179	0.517	0.001	1	0.756
update_drift_projection_2y	0.177	-0.116	0.067	-0.252	0.622	0.172	-0.575	-0.537	0.143	0.397	-0.093	0.756	1
