## Supplementary material for "Directional antigenic drift forecasts influenza vaccine effectiveness and guides strain selection": Data S1: figS11_concordance_stats.csv

category	label	value	n	detail
pairwise_spearman	CDC (US) vs SPSN (Canada)	0.557083433272212	11	Spearman rho on VE (identical on log_OR scale)
pairwise_spearman	CDC (US) vs IMOVE (Europe)	0.356164383561644	11	Spearman rho on VE (identical on log_OR scale)
pairwise_spearman	SPSN (Canada) vs IMOVE (Europe)	0.825696760595743	11	Spearman rho on VE (identical on log_OR scale)
icc_log_OR	ICC(A,1) single network	0.574180633992401	9	95% CI [0.19, 0.87]; two-way, absolute agreement; log_OR scale
icc_log_OR	ICC(A,k) composite of 3	0.80179340767625	9	95% CI [0.41, 0.95]; two-way, absolute agreement; log_OR scale
variance_decomposition	between-season variance	0.0400301401342411	42	63.9% of total
variance_decomposition	between-network variance	0.0022843758466602	42	3.6% of total
variance_decomposition	residual variance	0.0203673355515055	42	32.5% of total
variance_decomposition	season / network variance ratio	17.5234474628008	42	lme4::lmer random-intercepts; log_OR scale
between_network_spread_VE	median max-min VE spread (>=2 networks)	14	15	VE percentage points; descriptive, per-season
between_network_spread_VE	median SD of VE (>=2 networks)	9.19238815542512	15	VE percentage points; descriptive, per-season
all_three_network_sensitivity	mean |pop-weighted - equal-weighted| VE	3.15349089921217	9	Restricted to seasons where all 3 networks report; VE percentage points unless noted
all_three_network_sensitivity	max |pop-weighted - equal-weighted| VE	8.33251833740831	9	Restricted to seasons where all 3 networks report; VE percentage points unless noted
all_three_network_sensitivity	Pearson r, pop- vs equal-weighted VE	0.954433176499998	9	Restricted to seasons where all 3 networks report; VE percentage points unless noted
composite_se_vs_iv_optimal	median SE ratio (pop-weighted / inverse-variance-optimal)	1.14499337850356	15	log_OR scale; ratio >= 1 always, by optimality of inverse-variance weighting
composite_se_vs_iv_optimal	min SE ratio	1.00406390015038	15	log_OR scale; ratio >= 1 always, by optimality of inverse-variance weighting
composite_se_vs_iv_optimal	max SE ratio	1.74664218394466	15	log_OR scale; ratio >= 1 always, by optimality of inverse-variance weighting
