## Supplementary material for "Directional antigenic drift forecasts influenza vaccine effectiveness and guides strain selection": Data S1: figS11_h3n2_ve_by_network_season.csv

season	cdc_ve	cdc_ci_lower	cdc_ci_upper	spsn_ve	spsn_ci_lower	spsn_ci_upper	imove_ve	imove_ci_lower	imove_ci_upper	cdc_source	spsn_source	imove_source
2003-04
2004-05	10	-36	40	NA	NA	NA	NA	NA	NA	Belongia 2009 J Infect Dis 199:159-167 [belongia2009]
2005-06	NA	NA	NA	NA	NA	NA	NA	NA	NA
2006-07	NA	NA	NA	41	6	63	NA	NA	NA		Skowronski 2009 J Infect Dis 199:168-179 [skowronski2009]
2007-08	41	24	53	57	32	73	NA	NA	NA	Belongia 2011 Vaccine 29:6558-6563 [belongia2011]	Janjua 2012 J Infect Dis 205:1858-1868 [janjua2012]
2008-09	NA	NA	NA	NA	NA	NA	NA	NA	NA
2009-10	NA	NA	NA	NA	NA	NA	NA	NA	NA
2010-11	54	42	64	39	0	63	NA	NA	NA	Treanor 2012 Clin Infect Dis 55:951-959 [treanor2012]	Skowronski 2012 Clin Infect Dis 55:332-342 [skowronski2012]
2011-12	39	23	52	NA	NA	NA	25	-6	47	Ohmit 2014 Clin Infect Dis 58:319-327 [ohmit2014]		Kissling 2013 Euro Surveill 18:20390 [kissling2013]
2012-13	39	29	47	41	17	59	42	15	61	McLean 2015 J Infect Dis 211:1529-1540 [mclean2015]	Skowronski 2014 PLoS ONE 9:e92153 [skowronski2014egg]	Kissling 2014 Euro Surveill 19:20701 [kissling2014]
2013-14	17	-45	53	NA	NA	NA	30	-34	63	Gaglani 2016 J Infect Dis 213:1546-1556 [gaglani2016]		Valenciano 2015 Vaccine 33:2813-2822 [valenciano2015]
2014-15	6	-5	17	-17	-50	9	14	-6	31	Zimmerman 2016 Clin Infect Dis 63:1564-1573 [zimmerman2016]	Skowronski 2016 Clin Infect Dis 63:21-32 [skowronski2016]	Valenciano 2016 Euro Surveill 21:30139 [valenciano2016]
2015-16	43	4	66	NA	NA	NA	NA	NA	NA	Jackson 2017 N Engl J Med 377:534-543 [jackson2017]
2016-17	33	23	41	36	18	50	28	17	38	Flannery 2019 Clin Infect Dis 68:1798-1806 [flannery2019a]	Skowronski 2022 J Infect Dis 225:1387-1398 [skowronski2022]	Kissling 2019 Vaccine X 3:100042 [kissling2019vx]
2017-18	22	12	31	14	-8	31	13	-15	34	Rolfes 2019 Clin Infect Dis 69:1845-1853 [rolfes2019]	Skowronski 2022 J Infect Dis 225:1387-1398 [skowronski2022]	Kissling 2019 Vaccine X 3:100042 [kissling2019vx]
2018-19	9	-4	20	17	-13	39	-1	-24	18	Flannery 2020 J Infect Dis 221:8-15 [Flannery2020]	Skowronski 2019 Euro Surveill 24:1900585 [skowronski2019]	Kissling 2019 Euro Surveill 24:1900604 [kissling2019es]
2019-20	NA	NA	NA	62	37	77	57	27	75		Skowronski 2020 Euro Surveill 25:2000103 [Skowronski2020]	Rose 2020 Euro Surveill 25:2000153 [rose2020pc]
2020-21	NA	NA	NA	NA	NA	NA	NA	NA	NA
2021-22	36	20	49	36	-38	71	29	12	42	Price 2023 Clin Infect Dis 76:1358-1367 [price2023]	Kim 2022 Euro Surveill 27:2200720 [kim2022]	Kissling 2023 Influenza Other Respir Viruses 17:e13069 [kissling2023]
2022-23	NA	NA	NA	54	38	66	36	25	45		Skowronski 2023 Euro Surveill 28:2300043 [skowronski2023]	Maurel 2024 Influenza Other Respir Viruses 18:e13243 [maurel2024]
2023-24	30	8	47	40	5	61	35	20	48	Chung 2025 Clin Infect Dis 81:e184-e191 [chung2025cid]	Skowronski 2024 Euro Surveill 29:2400076 [skowronski2024]	Kissling 2025 Euro Surveill 30:2500011 [kissling2025]
2024-25	25	-6	48	54	29	70	29	-22	60	Frutos 2025 MMWR Morb Mortal Wkly Rep 74:83-90 [frutos2025]	Separovic 2025 Euro Surveill 30:2500059 [separovic2025]	Rose 2025 Euro Surveill 30:2500102 [rose2025eu]
2025-26	11	-18	33	40	28	49	38	29	46	Maloney 2026 MMWR Morb Mortal Wkly Rep 75:116-123 [maloney2026]	Separovic 2026 Euro Surveill 31:2600068 [separovic2026]	Lucaccioni 2026 Euro Surveill 31:2600109 [lucaccioni2026]
