## Supplementary material for "Directional antigenic drift forecasts influenza vaccine effectiveness and guides strain selection": Data S1: figS12_full_data_latent_from2002_consecutive_vaccine_distances.csv

hemisphere	from_vaccine	to_vaccine	from_season	to_season	from_cluster	to_cluster	euclidean_dist	cluster_changed	transition_label
Northern	A/FUJIAN/411/2002	A/CALIFORNIA/7/2004	2004-2005	2005-2006	FU02	FU02	3.58249534706873	FALSE	A/FUJIAN/411/2002 → A/CALIFORNIA/7/2004
Northern	A/CALIFORNIA/7/2004	A/WISCONSIN/67/2005	2005-2006	2006-2007	FU02	FU02	2.2670694903112	FALSE	A/CALIFORNIA/7/2004 → A/WISCONSIN/67/2005
Northern	A/WISCONSIN/67/2005	A/BRISBANE/10/2007	2006-2007	2008-2009	FU02	BR07	2.1106215134126	TRUE	A/WISCONSIN/67/2005 → A/BRISBANE/10/2007
Northern	A/BRISBANE/10/2007	A/PERTH/16/2009	2008-2009	2010-2011	BR07	PE09	6.60989051080901	TRUE	A/BRISBANE/10/2007 → A/PERTH/16/2009
Northern	A/PERTH/16/2009	A/VICTORIA/361/2011	2010-2011	2012-2013	PE09	SW13	2.92548782980818	TRUE	A/PERTH/16/2009 → A/VICTORIA/361/2011
Northern	A/VICTORIA/361/2011	A/TEXAS/50/2012	2012-2013	2014-2015	SW13	TE12	1.1102545753295	TRUE	A/VICTORIA/361/2011 → A/TEXAS/50/2012
Northern	A/TEXAS/50/2012	A/SWITZERLAND/9715293/2013	2014-2015	2015-2016	TE12	SW13	3.62623585219831	TRUE	A/TEXAS/50/2012 → A/SWITZERLAND/9715293/2013
Northern	A/SWITZERLAND/9715293/2013	A/HONGKONG/4801/2014	2015-2016	2016-2017	SW13	SW17	3.58340321711575	TRUE	A/SWITZERLAND/9715293/2013 → A/HONGKONG/4801/2014
Northern	A/HONGKONG/4801/2014	A/SINGAPORE/INFIMH160019/2016	2016-2017	2018-2019	SW17	SW17	2.25472276188396	FALSE	A/HONGKONG/4801/2014 → A/SINGAPORE/INFIMH160019/2016
Northern	A/SINGAPORE/INFIMH160019/2016	A/KANSAS/14/2017	2018-2019	2019-2020	SW17	KA17	4.35331373221436	TRUE	A/SINGAPORE/INFIMH160019/2016 → A/KANSAS/14/2017
Northern	A/KANSAS/14/2017	A/HONGKONG/2671/2019	2019-2020	2020-2021	KA17	HK19	3.57025117757764	TRUE	A/KANSAS/14/2017 → A/HONGKONG/2671/2019
Northern	A/HONGKONG/2671/2019	A/CAMBODIA/E0826360/2020	2020-2021	2021-2022	HK19	DA21	2.89924021606362	TRUE	A/HONGKONG/2671/2019 → A/CAMBODIA/E0826360/2020
Northern	A/CAMBODIA/E0826360/2020	A/DARWIN/9/2021	2021-2022	2022-2023	DA21	DA21	3.81703108914741	FALSE	A/CAMBODIA/E0826360/2020 → A/DARWIN/9/2021
Northern	A/DARWIN/9/2021	A/THAILAND/8/2022	2022-2023	2024-2025	DA21	CR23	1.44734942766582	TRUE	A/DARWIN/9/2021 → A/THAILAND/8/2022
Southern	A/FUJIAN/411/2002	A/WELLINGTON/1/2004	2004-2005	2005-2006	FU02	FU02	3.16257891804241	FALSE	A/FUJIAN/411/2002 → A/WELLINGTON/1/2004
Southern	A/WELLINGTON/1/2004	A/CALIFORNIA/7/2004	2005-2006	2006-2007	FU02	FU02	1.24231525562111	FALSE	A/WELLINGTON/1/2004 → A/CALIFORNIA/7/2004
Southern	A/CALIFORNIA/7/2004	A/WISCONSIN/67/2005	2006-2007	2007-2008	FU02	FU02	2.2670694903112	FALSE	A/CALIFORNIA/7/2004 → A/WISCONSIN/67/2005
Southern	A/WISCONSIN/67/2005	A/BRISBANE/10/2007	2007-2008	2008-2009	FU02	BR07	2.1106215134126	TRUE	A/WISCONSIN/67/2005 → A/BRISBANE/10/2007
Southern	A/BRISBANE/10/2007	A/PERTH/16/2009	2008-2009	2010-2011	BR07	PE09	6.60989051080901	TRUE	A/BRISBANE/10/2007 → A/PERTH/16/2009
Southern	A/PERTH/16/2009	A/VICTORIA/361/2011	2010-2011	2013-2014	PE09	SW13	2.92548782980818	TRUE	A/PERTH/16/2009 → A/VICTORIA/361/2011
Southern	A/VICTORIA/361/2011	A/TEXAS/50/2012	2013-2014	2014-2015	SW13	TE12	1.1102545753295	TRUE	A/VICTORIA/361/2011 → A/TEXAS/50/2012
Southern	A/TEXAS/50/2012	A/SWITZERLAND/9715293/2013	2014-2015	2015-2016	TE12	SW13	3.62623585219831	TRUE	A/TEXAS/50/2012 → A/SWITZERLAND/9715293/2013
Southern	A/SWITZERLAND/9715293/2013	A/HONGKONG/4801/2014	2015-2016	2016-2017	SW13	SW17	3.58340321711575	TRUE	A/SWITZERLAND/9715293/2013 → A/HONGKONG/4801/2014
Southern	A/HONGKONG/4801/2014	A/SINGAPORE/INFIMH160019/2016	2016-2017	2018-2019	SW17	SW17	2.25472276188396	FALSE	A/HONGKONG/4801/2014 → A/SINGAPORE/INFIMH160019/2016
Southern	A/SINGAPORE/INFIMH160019/2016	A/SWITZERLAND/8060/2017	2018-2019	2019-2020	SW17	SW17	2.49346937824052	FALSE	A/SINGAPORE/INFIMH160019/2016 → A/SWITZERLAND/8060/2017
Southern	A/SWITZERLAND/8060/2017	A/HONGKONG/2671/2019	2019-2020	2021-2022	SW17	HK19	3.74724528940156	TRUE	A/SWITZERLAND/8060/2017 → A/HONGKONG/2671/2019
Southern	A/HONGKONG/2671/2019	A/DARWIN/9/2021	2021-2022	2022-2023	HK19	DA21	5.44268764089693	TRUE	A/HONGKONG/2671/2019 → A/DARWIN/9/2021
Southern	A/DARWIN/9/2021	A/THAILAND/8/2022	2022-2023	2024-2025	DA21	CR23	1.44734942766582	TRUE	A/DARWIN/9/2021 → A/THAILAND/8/2022
