## Supplementary material for "Directional antigenic drift forecasts influenza vaccine effectiveness and guides strain selection": Data S1: figS17_procrustes_expanding_consecutive.csv

added_season	tag_before	tag_after	m2_consecutive	n_before	n_after	n_shared	ndim_before	ndim_after	m2_ref_median	m2_ref_q025	m2_ref_q975	n_ref_pairs	ratio_to_uq_median	pct_rank_in_ref
2015-2016	expanding_20142015	expanding_20152016	0.174822034369571	889	948	889	5	5	0.276613962785738	0.220378043705702	0.33109633315214	300	0.632007266043133	0
2016-2017	expanding_20152016	expanding_20162017	0.155322501853294	948	1039	948	5	6	0.267234203931461	0.217802143432424	0.318839927012769	300	0.58122238683612	0
2017-2018	expanding_20162017	expanding_20172018	0.159315700668725	1039	1128	1039	6	5	0.257601643371855	0.213494719764353	0.302150561938401	300	0.618457625438159	0
2018-2019	expanding_20172018	expanding_20182019	0.14943200748325	1128	1211	1128	5	5	0.261933690463515	0.215657166676496	0.310594701344607	300	0.570495560226775	0
2019-2020	expanding_20182019	expanding_20192020	0.13416946993784	1211	1263	1211	5	5	0.243326483320857	0.198477820050561	0.288089587410402	300	0.551396905535022	0
2020-2021	expanding_20192020	expanding_20202021	0.148936734408627	1263	1299	1263	5	6	0.238377092159948	0.192714814897544	0.282615430650086	300	0.624794660674408	0
2021-2022	expanding_20202021	expanding_20212022	0.146102577757066	1299	1461	1299	6	5	0.230584499392213	0.188125360757303	0.274066653428931	300	0.633618383465373	0
2022-2023	expanding_20212022	expanding_20222023	0.135139018131628	1461	1658	1461	5	5	0.179210990768507	0.147671554290045	0.212602569507968	300	0.754077735702	0
2023-2024	expanding_20222023	expanding_20232024	0.132073223787119	1658	1931	1658	5	6	0.153816498074042	0.129779318900521	0.184099129391743	300	0.858641468508425	0.04
2024-2025	expanding_20232024	expanding_20242025	0.0787058216368115	1931	2102	1931	6	5	0.122029985376849	0.101146814866084	0.145575168179475	300	0.644971163388692	0
