## Supplementary material for "Directional antigenic drift forecasts influenza vaccine effectiveness and guides strain selection": Data S1: figS18_map_stability_consecutive.csv

added_season	cutoff_before	n_prior_strains	n_added_strains	n_recent_antigens	m2_consecutive	m2_ref_median	m2_ref_q025	m2_ref_q975	ratio_to_uq_median	pct_rank_in_ref	shift_median	shift_p90	shift_p95	shift_recent_median	ref_shift_median	ref_shift_q025	ref_shift_q975	n_ref_pairs	shift_ratio_to_ref	frame_pc12_share
2015-2016	2014-2015	1009	72	66	0.174822034369571	0.276613962785738	0.220378043705702	0.33109633315214	0.632007266043133	0	0.681612624207705	1.8393454431369	2.40000593370671	0.462810764510098	0.986183444081255	0.727735438796261	1.28757803670886	100	0.691162104067471	0.946548009344826
2016-2017	2015-2016	1081	100	54	0.155322501853294	0.267234203931461	0.217802143432424	0.318839927012769	0.58122238683612	0	0.541541459777271	1.66276927324512	2.16402238107264	0.426125119939327	0.99349420296998	0.731313695291634	1.28514447892438	100	0.545087689649694	0.946548009344826
2017-2018	2016-2017	1181	101	99	0.159315700668725	0.257601643371855	0.213494719764353	0.302150561938401	0.618457625438159	0	0.581839843598719	1.45840917400368	1.8225501081111	0.668590265954152	1.00111253481501	0.747852916635313	1.26778538754995	100	0.581193245878432	0.946548009344826
2018-2019	2017-2018	1282	89	99	0.14943200748325	0.261933690463515	0.215657166676496	0.310594701344607	0.570495560226775	0	0.531603828878368	1.35364066942986	1.65697603266868	0.475644699311012	1.01290714592623	0.762281330072611	1.24724852894647	100	0.524829774393835	0.946548009344826
2019-2020	2018-2019	1371	61	74	0.13416946993784	0.243326483320857	0.198477820050561	0.288089587410402	0.551396905535022	0	0.599764833240935	1.35202846001463	1.63879658086578	0.660532024516942	0.989425451467828	0.764193836853024	1.22429619241678	100	0.606174858703276	0.946548009344826
2020-2021	2019-2020	1432	41	58	0.148936734408627	0.238377092159948	0.192714814897544	0.282615430650086	0.624794660674408	0	0.57216019351235	1.2972622810893	1.7296514788507	0.638449211965369	0.985591974226446	0.757897934964024	1.20189970444021	100	0.580524404088636	0.946548009344826
2021-2022	2020-2021	1473	178	36	0.146102577757066	0.230584499392213	0.188125360757303	0.274066653428931	0.633618383465373	0	0.737325437924775	1.65777748365614	2.042262476359	1.15794498781289	0.980573406511491	0.762992240323191	1.19931614406445	100	0.75193293335162	0.946548009344826
2022-2023	2021-2022	1651	202	151	0.135139018131628	0.179210990768507	0.147671554290045	0.212602569507968	0.754077735702	0	0.782443411060419	1.75922639506246	2.25316420916007	0.794813780537344	0.942881727967275	0.752761747556238	1.17593216805233	100	0.829842585609609	0.946548009344826
2023-2024	2022-2023	1853	295	202	0.132073223787119	0.153816498074042	0.129779318900521	0.184099129391743	0.858641468508425	0.04	0.760444632975923	1.93801701574775	2.46844641315192	0.669664879541206	0.932498235648349	0.754581041035647	1.16050447844886	100	0.815491765994817	0.946548009344826
2024-2025	2023-2024	2148	172	279	0.0787058216368115	0.122029985376849	0.101146814866084	0.145575168179475	0.644971163388692	0	0.660587847321606	1.57571771452566	1.9313600677259	0.461635629011399	0.870995124621906	0.732235498671263	1.09102868656459	100	0.75842886905752	0.946548009344826
