## Supplementary material for "Directional antigenic drift forecasts influenza vaccine effectiveness and guides strain selection": Data S1: figS19_feature_shift_summary.csv

predictor	n_cells	pearson_r	median_abs_raw_shift	median_abs_nshift	p90_abs_nshift	max_abs_nshift	n_cells_z	median_abs_z	p90_abs_z	frac_abs_z_gt2
dominant_share_tm1	198	0.999998787642519	1.11022302462516e-16	6.94412889252213e-16	3.12485800163496e-15	0.0071893278833985	0	NA	NA	NA
update_drift_projection	165	0.859937457831378	0.234077411483175	0.132215169510318	1.01420220685776	1.54520794720513	111	1.17916711869266	2.78875857765883	0.234234234234234
update_drift_projection_2y	154	0.906597215726326	0.598092247228621	0.316956352230736	0.720637041538849	1.41332252599819	154	1.03238735086891	2.56806524766041	0.201298701298701
vaccination_coverage_tm1	198	1	2.1316282072803e-14	6.43602301933303e-15	1.39447165418882e-14	1.50173870451104e-14	0	NA	NA	NA
vaccine_lead_distance	176	0.942865446297973	0.155215452003845	0.148456685995215	0.589280323976942	1.20362419099416	176	0.717303742474248	2.45108936026445	0.164772727272727
