## Supplementary material for "Directional antigenic drift forecasts influenza vaccine effectiveness and guides strain selection": Data S1: figS20_autocorrelation_results.csv

series	test	statistic	p_value	extra
log_OR (raw)	Durbin-Watson (bootstrap)	2.12599084578995	0.786	rho_hat=-0.121, reps=2000
log_OR (raw)	Ljung-Box Q(1)	0.294654487589605	0.58725314831936	df=1, N=17
log_OR (raw)	Ljung-Box Q(2)	0.611134566688037	0.736705335163405	df=2, N=17
log_OR (raw)	Ljung-Box Q(3)	1.17150205270136	0.759847093578819	df=3, N=17
log_OR (raw)	Breusch-Godfrey AR(1)	0.249501067458	0.617426610459091	LM Chisq, df=1, N=17
log_OR (raw)	Breusch-Godfrey AR(2)	0.569961864204664	0.75202859378694	LM Chisq, df=2, N=17
log_OR (raw)	Lag-residual rho(1)	-0.122987902612401	0.629876320804528	t=-0.493, N pairs=16
log_OR (raw)	Spearman rho(1)	-0.117647058823529	0.664341079162354	N pairs=16
log_OR (raw)	Lo-MacKinlay VR	NA	NA	package 'vrtest' not installed
