## Supplementary material for "Directional antigenic drift forecasts influenza vaccine effectiveness and guides strain selection": Data S1: figS21_expanding_bayes_predictions.csv

season	season_num	n_train	y_obs_lor	y_pred_lor	sigma_meas	ci_lo_lor	ci_hi_lor	pi_lo_lor	pi_hi_lor	covered_95	crps	crps_baseline	log_score	pit	r2_fit_observed	r2_fit_observed_lo	r2_fit_observed_hi	r2_fit_least_squares	sigma_u_mean	n_divergent	max_rhat	y_obs_ve	y_pred_ve	pi_lo_ve	pi_hi_ve
2015-2016	2015.5	7	-0.562118918153541	-0.3498830370914058	0.26479763787477417	-0.6450111769788033	-0.014899723884753028	-0.9901274988529329	0.29063341423184724	TRUE	0.12775770395984104	0.08056813464913104	-0.0048924142213103705	0.2536541477741821	0.49647480525343546	0.011195630097547697	0.7724007407147286	0.8695500841718873	0.08043321124146526	0	1.0008213626874656	42.999999999999986	29.522948309229346	-33.727426836926824	62.84706815597971
2016-2017	2016.5	8	-0.362244037683009	-0.3761110353254701	0.049610761062833145	-0.5358487024756698	-0.23291420108380098	-0.6496821911825275	-0.12873175410146603	TRUE	0.026940207202765187	0.06920098252828018	1.290488209210996	0.5333772172076103	0.452595371619661	0.01885486385612094	0.7176532378484801	0.7624569149661721	0.07289671370972962	0	1.000568673364392	30.38875305623475	31.347389983886707	12.079022166674857	47.77882861212621
2017-2018	2017.5	9	-0.182448704241152	-0.25239324058559887	0.08202140538872027	-0.40510195411298455	-0.1343502706263742	-0.52180350589357	-0.005943627435493297	TRUE	0.0419897835428958	0.16699408235249483	1.07581470037729	0.7144407928609575	0.46335718006488424	0.06670293760437589	0.6923277689315753	0.807832885173853	0.06046658498802963	0	1.0006971563265152	16.67726161369194	22.306084601903496	0.5925999024807616	40.655070704418584
2018-2019	2018.5	10	-0.0394730677304057	-0.1024533755042704	0.064428404482904	-0.31052161464399564	0.06081153974935374	-0.38695833624349885	0.13896430156762332	TRUE	0.03815853874967065	0.26400434417273116	1.124578023643303	0.6893637954426433	0.5179047155508898	0.10682074080019999	0.7338678882855071	0.8913417764294802	0.05622068614077987	0	1.0008377433840046	3.8704156479217655	9.737976701493857	-14.908307880682937	32.08806109979274
2019-2020	2019.5	11	-0.853065829303323	-0.5523096888066119	0.25287479052172823	-0.7827555743285837	-0.32364907718242203	-1.1203735894502385	0.012787686977750581	TRUE	0.18005341404715658	0.3342103158793069	-0.21765461430521238	0.14719454454648873	0.5946920364277781	0.2515356727541975	0.7651157175771197	0.8845146097526208	0.05831177861380488	0	1.0009860769952261	57.38934426229507	42.43812264064227	-1.2869799081530742	67.38420772996079
2021-2022	2021.5	12	-0.387858187469559	-0.5179801283768375	0.07688659839674732	-0.7131158478609183	-0.3095586850914127	-0.7949057137986305	-0.19807430323713943	TRUE	0.0818243882208206	0.06525507496607205	0.5043661811418667	0.820539187775176	0.5618794298903208	0.2558816436780656	0.7296967240392618	0.7939964389774187	0.06416160347813475	0	1.0018502025331202	32.14914425427874	40.42773832419483	17.96911007333457	54.83761851908409
2022-2023	2022.5	13	-0.468431095832964	-0.4447292581952474	0.07393102533612957	-0.7008313498871007	-0.1807045388283041	-0.8178648054339331	-0.05352355487370996	TRUE	0.04458545092328729	0.0635499980168558	0.7747976855764988	0.45479446934049006	0.3808058288024281	0.02698178921795017	0.6444199477399359	0.5705534529556515	0.1164332308137625	0	1.000879425909987	37.40163934426231	35.90022025579691	5.211638653796391	55.862693352738034
2023-2024	2023.5	14	-0.403694061201075	-0.2553311621878561	0.08359247608137864	-0.4348456910340316	-0.0775530196690406	-0.6095242190235866	0.07512174027425385	TRUE	0.09117498695166062	0.05834119192947864	0.4184363436957492	0.18017578276566246	0.40550749429654237	0.036288060911094044	0.6646196338834043	0.6584683297972682	0.1107183252066	0	1.0012798996097152	33.21515892420537	22.534008259455575	-7.801538078459402	45.63905534102233
2024-2025	2024.5	15	-0.336139773555775	-0.12522440720082295	0.17311400431861376	-0.4499635158143678	0.1873643381277385	-0.6579782743600165	0.3893652863722966	TRUE	0.12554290623291858	0.06825655784953422	0.057458367131113186	0.2114195905066869	0.3348285341480613	0.01896900240660145	0.6106686145427893	0.5661124639765011	0.117858853554825	0	1.0011755697769495	28.547677261613714	11.770111385605997	-47.6043631491242	48.21026769186027
