## Supplementary material for "Directional antigenic drift forecasts influenza vaccine effectiveness and guides strain selection": Data S1: table1_bayes_coefficients.csv

predictor	beta_std_mean	beta_std_sd	beta_std_q2.5	beta_std_q50	beta_std_q97.5	p_direction	predictor_sd	beta_raw_mean
(Intercept)	-0.3849506810375	0.03766203355770603	-0.46144322325	-0.38447796	-0.31253662475000005	NA	NA	NA
vaccination_coverage_tm1	-0.05320840766027213	0.03592883065186723	-0.12223113125	-0.053347603	0.019720380399999994	0.933125	3.705999341494365	-0.014357371050912539
vaccine_lead_distance	-0.06527358310137944	0.038644665487921025	-0.14026259275000003	-0.066178424	0.012011116749999972	0.952125	0.869438311226649	-0.07507557725319011
update_drift_projection	-0.1386777582708225	0.041521055852309634	-0.21870591925000002	-0.139937065	-0.0508693918	0.99675	1.7351006585140483	-0.07992490671381973
