## Supplementary material for "Directional antigenic drift forecasts influenza vaccine effectiveness and guides strain selection": Data S1: table1_block_incremental_r2.csv

level	name	n_vars	incr_r2	share_of_total
category	vaccine_update_quality	3	0.428498863369582	0.630019318015099
category	vaccine_virus_match	2	0.175648781375875	0.258255353543763
category	structural_control	1	0.0586186131700138	0.086186596627002
category	vaccination_coverage	2	0.00989727996419603	0.01455191158318
category	drift_geometry	1	0.00533856006873307	0.00784925296472701
category	viral_population_structure	4	0.00213397267175954	0.00313756726622917
variable	mismatch_inseason	1	0.0163589592634794	0.0240524800405939
variable	vaccine_lead_distance	1	0.159289822112396	0.234202873503169
variable	update_size	1	0.0230851577864201	0.0339419695317302
variable	update_drift_projection	1	0.383091171692038	0.563256660307296
variable	update_drift_projection_2y	1	0.0223225338911239	0.0328206881760732
variable	dominant_share_tm1	1	0.000590990247618146	0.000868929429193884
variable	dominant_share	1	0.00047355528148948	0.000696265500310379
variable	antigenic_diversity_tm1	1	0.000161084921944643	0.000236842198058637
variable	antigenic_diversity	1	0.000908342220707272	0.00133553013866627
variable	vaccine_axis_stretch	1	0.00533856006873307	0.00784925296472701
variable	vaccination_coverage	1	0.00159855414927471	0.00235034461239076
variable	vaccination_coverage_tm1	1	0.00829872581492132	0.0122015669707892
variable	D_2019_2020	1	0.0586186131700138	0.086186596627002
