## Supplementary material for "Directional antigenic drift forecasts influenza vaccine effectiveness and guides strain selection": Data S1: table1_model_average_coefficients.csv

construct	variable	n_models	beta_std	beta_std_uncond	b_raw	se_buckland_b_raw	sign_neg	sign_consistency	share_sig	beta_std_q05	beta_std_median	beta_std_q95	t_median	mean_median_sign_agree	avg_unreliable	boot_sign_agree	beta_std_se	beta_std_lo	beta_std_hi	b_raw_se	b_raw_lo	b_raw_hi	bca_lo	bca_hi	n_boot_eff	p_boot	beta_std_uniform	sign_neg_uniform
vaccine_update_quality	update_drift_projection	79	-0.720064467891738	-0.64143899054947	-0.0850011183437267	0.0214566886719319	1	1	0.746835443037975	-0.798976706456981	-0.675253626483766	-0.357503282659496	-3.07613298587306	TRUE	FALSE	0.994	0.19091780876914	-0.941030874962451	-0.125056778343249	0.0398475217166474	-0.178856974999204	-0.0148662551018155	-1.02048771765277	-0.37453828008755	1000	0.013986013986014	-0.61737078110682	1
vaccine_virus_match	vaccine_lead_distance	79	-0.535137685571941	-0.383578130874509	-0.12495774088025	0.0411905826820132	1	1	0.265822784810127	-0.593313629913345	-0.421251337272162	-0.265489125182143	-1.70705455013615	TRUE	FALSE	0.959	0.235980566080501	-0.870147844863889	0.0875089717357112	0.0735713879717753	-0.266144867610732	0.0290991611678231	-0.899742311528195	0.0128659984451081	1000	0.0839160839160839	-0.431303226486328	1
vaccine_update_quality	update_drift_projection_2y	79	-0.376534985341342	-0.0363310294925703	-0.0423582636663284	0.0356244159028635	1	1	0.582278481012658	-0.691704113187059	-0.560764161176058	-0.072178756574649	-2.25921689737401	TRUE	FALSE	0.95	0.294726981833555	-0.958732209883592	0.0973794730391031	0.0393063750042756	-0.122199418099928	0.0112627744685159	-0.851741418731264	0.253113177754806	1000	0.101898101898102	-0.490242841776878	1
structural_control	D_2019_2020	79	-0.36948827794779	-0.105613000877006	-0.302119737516152	0.161642667215205	1	1	0.506329113924051	-0.60667933485918	-0.510905134818447	-0.355368245022336	-2.18292586286316	TRUE	FALSE	0.996732026143791	0.156602570550464	-0.729016253985658	-0.104158731955177	0.107396534661521	-0.478938716209671	-0.0818640807444874	-0.644058473220606	-0.0622246476910634	612	0.00978792822185971	-0.49656678052283	1
vaccine_update_quality	update_size	79	-0.356791329578004	-0.0327281820922644	-0.0381556908060441	0.0363017595014246	0.987341772151899	0.987341772151899	0.683544303797468	-0.72545735684226	-0.57841495706669	-0.18717634183778	-2.5166908670708	TRUE	FALSE	0.848	0.342898469458903	-0.95424154318149	0.346063988065109	0.0434007990111147	-0.102719720823006	0.0726334339312105	-0.942888353122429	0.359743024969209	1000	0.305694305694306	-0.530829597133952	0.987341772151899
vaccine_virus_match	mismatch_inseason	79	-0.346975166848535	-0.0542777701404564	-0.0678041042940417	0.0429319352062811	0.924050632911392	0.924050632911392	0.126582278481013	-0.473746040415191	-0.305933422652982	0.0110554825828847	-1.0747996132727	TRUE	FALSE	0.882	0.26403633975168	-0.764572065657849	0.280906304993896	0.0652607390801673	-0.175735359322804	0.0787194245289188	-0.760591765956369	0.304130690159386	1000	0.237762237762238	-0.283997308838852	0.924050632911392
vaccination_coverage	vaccination_coverage_tm1	79	-0.253952455855074	-0.0243068383908854	-0.0135437588981869	0.0114856172653019	1	1	0.0253164556962025	-0.446029729056007	-0.317445106531031	-0.186946684497729	-1.22842468308697	TRUE	FALSE	0.892	0.238802184167471	-0.760869887230121	0.200412718817174	0.0191675029128344	-0.0640577687600508	0.0171601748506587	-0.717994337965739	0.281008247127178	1000	0.217782217782218	-0.310463048676882	1
drift_geometry	vaccine_axis_stretch	79	-0.210820320697127	-0.016926614211994	-0.0674919518279273	0.063191459151454	1	1	0	-0.442411388616911	-0.258405022651347	-0.141742203258406	-0.956446327513594	TRUE	FALSE	0.781	0.222297171390864	-0.563937771990154	0.295609258628633	0.0864661521766932	-0.231727427814848	0.111470597725748	-0.622285959842317	0.249833628381161	1000	0.43956043956044	-0.263492083644591	1
viral_population_structure	dominant_share_tm1	79	0.139988678757027	0.00793016380431821	0.195384597271022	0.264298436256434	0.341772151898734	0.658227848101266	0	-0.112386343437625	0.0710574263808217	0.269823977851586	0.291597147792199	TRUE	FALSE	0.741	0.27879329716979	-0.417458195739415	0.696610833345344	0.724231918723856	-1.25943691644256	1.79192561425289	-0.56257724221083	0.655663735332014	1000	0.519480519480519	0.0775147630812571	0.341772151898734
viral_population_structure	antigenic_diversity	79	0.134267506795688	0.00699412655209508	0.133136388976985	0.216929369681253	0.417721518987342	0.582278481012658	0	-0.149860787753004	0.0362494409457482	0.327842498077621	0.133109828567269	TRUE	TRUE	0.856	0.231191446469796	-0.17746463872785	0.741218744919249	0.315010947511616	-0.146976758419683	1.08644290666769	-0.392345817183262	0.554109496643574	1000	0.28971028971029	0.0413789136264601	0.417721518987342
vaccination_coverage	vaccination_coverage	79	0.0840900648405359	0.00416828570622241	0.00506197274884048	0.012184889840278	0.89873417721519	0.89873417721519	0	-0.37574999227992	-0.180778143248282	0.0937595587231149	-0.646095649986955	FALSE	TRUE	0.672	0.283833164075726	-0.597843701010394	0.554292071558034	0.0251078919613407	-0.0517782175690946	0.0404100012283788	-0.663111872644896	0.466721883199053	1000	0.657342657342657	-0.159050713797449	0.89873417721519
viral_population_structure	antigenic_diversity_tm1	79	-0.0622363436074422	-0.00264015990113622	-0.0400556820772389	0.15916563120506	0.632911392405063	0.632911392405063	0	-0.236395301692587	-0.0230977914964945	0.107363132988255	-0.0775231630560959	TRUE	FALSE	0.632	0.266072629701508	-0.602438693639346	0.557894482246339	0.448953316282578	-0.757582372545111	1.22679140795533	-0.554055525776204	0.657425261946798	1000	0.737262737262737	-0.0329760669735134	0.632911392405063
viral_population_structure	dominant_share	79	-0.0416937566439542	-0.00171460299098713	-0.0604038186925714	0.313454810664396	0.30379746835443	0.69620253164557	0	-0.211899129228108	0.074830282228088	0.197536132538983	0.272187983540792	FALSE	TRUE	0.649	0.2159565958087	-0.507816721292478	0.381324489819106	0.540178851860895	-1.18448272800201	0.935069076920284	-0.451274115892923	0.426723127317301	1000	0.703296703296703	0.0426834407386472	0.30379746835443
