## Supplementary material for "Directional antigenic drift forecasts influenza vaccine effectiveness and guides strain selection": Data S1: tableS3_uq_predictor_noise_summary.csv

predictor	mean_sd_raw	max_sd_raw	n_seasons_zero_sd	between_season_sd	noise_to_signal	reliability	cand_mean_sd_raw	cand_mean_sd_centered	season_common_var_share
dominant_share_tm1	0	0	23	0.15987938038142	0	1	NA	NA	NA
update_drift_projection	0.407609214757135	1.09100953863698	6	1.52940627131996	0.266514674616409	0.92896992821411	0.67890994993164	0.577072896808374	0.277501403833485
update_drift_projection_2y	0.593571446878842	1.13636929360354	0	1.5908824510471	0.373108300043262	0.860790196438827	0.714893818690903	0.577072896808374	0.348404208098004
vaccination_coverage_tm1	0	0	23	3.31202700934591	0	1	NA	NA	NA
vaccine_lead_distance	0.242574478415758	0.415177671262746	0	1.04938876939	0.231157875414241	0.946566036633974	0.463242318511664	0.447191269737881	0.0680981373188484
