## Supplementary material for "Directional antigenic drift forecasts influenza vaccine effectiveness and guides strain selection": Data S1: tableS4_prior_sensitivity_coefficients.csv

tau_scale	sigma_u_scale	predictor	beta_mean	beta_q2.5	beta_q97.5	p_direction	sigma_u_median	p_sigma_u_lt_002	tau_posterior_mean	max_rhat	n_divergent
0.05	0.05	vaccination_coverage_tm1	-0.053581209116045386	-0.11830294274999999	0.010385492274999998	0.94975	0.042193489	0.234	0.08129852942100001	1.0012703167653294	0
0.05	0.05	vaccine_lead_distance	-0.061537831212940715	-0.12937571750000001	0.004804864064999995	0.9655	0.042193489	0.234	0.08129852942100001	1.0012703167653294	0
0.05	0.05	update_drift_projection	-0.134290768794625	-0.20526394925	-0.06173334495000004	1	0.042193489	0.234	0.08129852942100001	1.0012703167653294	0
0.05	0.1	vaccination_coverage_tm1	-0.05004776552892675	-0.11838510675	0.018197608049999953	0.927625	0.0663015765	0.11775	0.078003253475205	1.0014398509723976	0
0.05	0.1	vaccine_lead_distance	-0.056247583250099126	-0.13003296275	0.016531613824999992	0.9315	0.0663015765	0.11775	0.078003253475205	1.0014398509723976	0
0.05	0.1	update_drift_projection	-0.12395857199879963	-0.20350374699999998	-0.02812655402500004	0.9935	0.0663015765	0.11775	0.078003253475205	1.0014398509723976	0
0.05	0.2	vaccination_coverage_tm1	-0.04752282333748275	-0.11933536425	0.020758349199999918	0.90575	0.08013453400000001	0.08225	0.07450046995562938	1.0017379482120825	0
0.05	0.2	vaccine_lead_distance	-0.05317788658371569	-0.130018649	0.02115276737499998	0.9105	0.08013453400000001	0.08225	0.07450046995562938	1.0017379482120825	0
0.05	0.2	update_drift_projection	-0.1154430629102123	-0.20130417825	-0.003424376615000051	0.980125	0.08013453400000001	0.08225	0.07450046995562938	1.0017379482120825	0
0.1	0.05	vaccination_coverage_tm1	-0.0549613572642118	-0.121478326	0.012835838649999999	0.94625	0.0403719445	0.227875	0.110736642234125	1.0007081645598042	0
0.1	0.05	vaccine_lead_distance	-0.06942442015032813	-0.14013955375	0.0023691718099999996	0.970875	0.0403719445	0.227875	0.110736642234125	1.0007081645598042	0
0.1	0.05	update_drift_projection	-0.14489398098747125	-0.2173313675	-0.07294849667500004	0.99925	0.0403719445	0.227875	0.110736642234125	1.0007081645598042	0
0.1	0.1	vaccination_coverage_tm1	-0.05320840766027213	-0.12223113125	0.019720380399999994	0.933125	0.0613718025	0.139375	0.10916220642964125	1.0013416636520736	0
0.1	0.1	vaccine_lead_distance	-0.06527358310137944	-0.14026259275000003	0.012011116749999972	0.952125	0.0613718025	0.139375	0.10916220642964125	1.0013416636520736	0
0.1	0.1	update_drift_projection	-0.1386777582708225	-0.21870591925000002	-0.0508693918	0.99675	0.0613718025	0.139375	0.10916220642964125	1.0013416636520736	0
0.1	0.2	vaccination_coverage_tm1	-0.05185337348095689	-0.12424402	0.02274278929999996	0.91825	0.0708005635	0.113625	0.1069293371765325	1.002234827862828	0
0.1	0.2	vaccine_lead_distance	-0.06333286510751301	-0.144458615	0.01331644142499998	0.94275	0.0708005635	0.113625	0.1069293371765325	1.002234827862828	0
0.1	0.2	update_drift_projection	-0.13511948216185124	-0.2185551205	-0.03628213787500005	0.994625	0.0708005635	0.113625	0.1069293371765325	1.002234827862828	0
0.2	0.05	vaccination_coverage_tm1	-0.0560181378598285	-0.12379750374999998	0.011200754449999998	0.9515	0.038884414000000006	0.259625	0.1453416416735125	1.000852116722581	0
0.2	0.05	vaccine_lead_distance	-0.07400248222177903	-0.144795111	-0.0032302346550000215	0.98	0.038884414000000006	0.259625	0.1453416416735125	1.000852116722581	0
0.2	0.05	update_drift_projection	-0.1508205100578875	-0.22398147	-0.07946148805000003	1	0.038884414000000006	0.259625	0.1453416416735125	1.000852116722581	0
0.2	0.1	vaccination_coverage_tm1	-0.05446331884838537	-0.12540201175000001	0.018028200274999996	0.9325	0.0589829675	0.1425	0.139536130010775	1.0010917155067873	0
0.2	0.1	vaccine_lead_distance	-0.06992389702599675	-0.14614624974999998	0.007764404472499902	0.96125	0.0589829675	0.1425	0.139536130010775	1.0010917155067873	0
0.2	0.1	update_drift_projection	-0.1453020414683275	-0.22691481824999998	-0.06128120957500009	0.99875	0.0589829675	0.1425	0.139536130010775	1.0010917155067873	0
0.2	0.2	vaccination_coverage_tm1	-0.05359052974038925	-0.12528785825	0.021033270599999983	0.9215	0.06858470850000001	0.11725	0.138401520883075	1.0012093961534891	0
0.2	0.2	vaccine_lead_distance	-0.069646346626608	-0.15270765	0.012595182024999997	0.952875	0.06858470850000001	0.11725	0.138401520883075	1.0012093961534891	0
0.2	0.2	update_drift_projection	-0.1422945823669525	-0.22707412675	-0.05049451992500004	0.997625	0.06858470850000001	0.11725	0.138401520883075	1.0012093961534891	0
0.4	0.05	vaccination_coverage_tm1	-0.05555807391996138	-0.12230190799999999	0.012304020874999952	0.944625	0.0397194285	0.246375	0.1732935147765	1.00233011101694	0
0.4	0.05	vaccine_lead_distance	-0.07523768053145112	-0.1491942065	-0.004857632612500057	0.980625	0.0397194285	0.246375	0.1732935147765	1.00233011101694	0
0.4	0.05	update_drift_projection	-0.15402581518975	-0.22887422300000002	-0.08261066617500001	1	0.0397194285	0.246375	0.1732935147765	1.00233011101694	0
0.4	0.1	vaccination_coverage_tm1	-0.05470336282047985	-0.12827311974999997	0.020015156949999908	0.926625	0.058415378000000004	0.143625	0.1648113516097375	1.0007854036582156	0
0.4	0.1	vaccine_lead_distance	-0.07123304434844488	-0.1528896325	0.00985034925	0.9605	0.058415378000000004	0.143625	0.1648113516097375	1.0007854036582156	0
0.4	0.1	update_drift_projection	-0.14757350697112961	-0.23005198875000002	-0.05908277045000009	0.998375	0.058415378000000004	0.143625	0.1648113516097375	1.0007854036582156	0
0.4	0.2	vaccination_coverage_tm1	-0.05292679600866691	-0.12794889250000002	0.026083156649999995	0.913625	0.0670057565	0.12175	0.16757514845655125	1.0005102187244166	0
0.4	0.2	vaccine_lead_distance	-0.07149311343781788	-0.15182252825	0.011295572199999921	0.95525	0.0670057565	0.12175	0.16757514845655125	1.0005102187244166	0
0.4	0.2	update_drift_projection	-0.146234425462135	-0.23148518299999998	-0.054873611275000025	0.99675	0.0670057565	0.12175	0.16757514845655125	1.0005102187244166	0
