## Supplementary material for "Directional antigenic drift forecasts influenza vaccine effectiveness and guides strain selection": Data S1: tableS4_prior_sensitivity_decisions.csv

prior	season	selected_candidate	topset_size_95	top_p_best	delta_mean	delta_q2.5	delta_q97.5	p_delta_gt0
tight	2006-2007	A/SHANTOU/1450/2004	12	0.20525	3.3835067421419653	-8.76094330436691	13.739652655468698	0.745125
tight	2007-2008	A/ICELAND/6/2006	19	0.332	8.684745942257177	-3.5423523258849503	22.700071981703765	0.9185
tight	2010-2011	A/WISCONSIN/15/2009	33	0.180625	1.0143332177832898	-6.3295045427784	8.594604670567984	0.620375
tight	2011-2012	A/PANAMA/307149/2010	15	0.2905	0.9131055752667604	-9.13393476376596	10.509102192386264	0.585875
tight	2012-2013	A/STOCKHOLM/23/2011	18	0.169125	7.03904648023737	-6.674892393369979	21.361771701397924	0.8535
tight	2013-2014	A/GLASGOW/407585/2012	27	0.462625	19.622310887904383	3.7804187699035157	37.075677821981955	0.99325
tight	2014-2015	A/GLASGOW/407585/2012	27	0.2065	14.427085356880085	1.4057945562961949	29.571352934675012	0.9845
tight	2015-2016	A/NORWAY/2326/2015	27	0.275625	10.983656096898223	-2.620257753114216	26.070002651270826	0.944
tight	2016-2017	A/NORWAY/2629/2015	19	0.3385	15.19063740719524	3.263011937374843	29.036198963594803	0.993625
tight	2017-2018	A/FINLAND/494/2015	23	0.18825	14.520577068582458	-6.682693532734622	34.80574165499721	0.916625
tight	2018-2019	A/LATVIA/11046717/2017	14	0.273	15.444589515416338	-1.0599146025020223	35.288836552184485	0.965875
tight	2019-2020	A/ICELAND/107/2018	36	0.110625	0.40012298631882814	-8.875874350063093	9.580219386432658	0.539875
tight	2021-2022	A/DAKAR/3/2019	52	0.098125	0.05741772046351932	-10.431703289386979	11.295091409563808	0.491125
tight	2022-2023	A/BANGLADESH/1001/2020	25	0.214375	1.7049453957604015	-14.439098441278214	19.169082463030435	0.56975
tight	2023-2024	A/TOGO/771/2020	14	0.4665	27.205482784893523	4.40664412765858	48.890786423071695	0.989875
tight	2024-2025	A/BRANDENBURG/3/2023	26	0.590125	19.084147162316253	7.854041526142362	32.06055363565742	0.9995
primary	2006-2007	A/SHANTOU/1450/2004	12	0.186625	3.2648583281145833	-9.666288470329375	14.503097309876086	0.73925
primary	2007-2008	A/ICELAND/6/2006	20	0.3065	8.487898034872408	-4.886881622603712	22.74582415574032	0.89525
primary	2010-2011	A/WISCONSIN/15/2009	35	0.18375	1.0486001811577188	-6.584187416251908	8.73506583697919	0.6215
primary	2011-2012	A/PANAMA/307149/2010	16	0.278	0.8230552421599152	-10.245142239143961	11.347458790892782	0.578125
primary	2012-2013	A/STOCKHOLM/23/2011	19	0.1645	7.179363253919698	-6.970534034827104	21.89624918410593	0.84475
primary	2013-2014	A/GLASGOW/407585/2012	29	0.461125	20.337602194195778	2.2326485247255228	39.9732628687175	0.98725
primary	2014-2015	A/GLASGOW/407585/2012	31	0.1945	15.338063591541392	-0.04514907053248183	32.29000837358654	0.974125
primary	2015-2016	A/NORWAY/2326/2015	28	0.260125	11.00552832206669	-3.2916247779574426	27.510143552487023	0.937125
primary	2016-2017	A/NORWAY/2629/2015	22	0.327375	15.50973062955389	2.7680412593333963	30.1716247860331	0.99125
primary	2017-2018	A/FINLAND/494/2015	24	0.19575	15.332032272906245	-7.833676263720606	36.47398346925581	0.914625
primary	2018-2019	A/LATVIA/11046717/2017	16	0.275875	16.99016139669766	-1.1883638675456458	38.53830051646213	0.964125
primary	2019-2020	A/ICELAND/107/2018	39	0.107125	0.38913837579981825	-9.709948707547253	10.156099544167528	0.537875
primary	2021-2022	A/DAKAR/3/2019	51	0.102375	0.2362412466100619	-10.87025354739447	12.385247433993785	0.50175
primary	2022-2023	A/BANGLADESH/1001/2020	26	0.237375	1.341050255918916	-16.60845262414865	20.204213534036075	0.55775
primary	2023-2024	A/TOGO/771/2020	14	0.4915	28.93779720868274	3.5271061794681464	52.547099831689486	0.98625
primary	2024-2025	A/BRANDENBURG/3/2023	35	0.54775	19.594376548776093	6.60590086067426	34.203687297100835	0.996
vague	2006-2007	A/SHANTOU/1450/2004	13	0.18225	3.227651422948311	-10.61533919933115	15.287022760254853	0.719
vague	2007-2008	A/ICELAND/6/2006	21	0.290125	8.454225880436686	-5.816271581757055	24.061520545134332	0.882875
vague	2010-2011	A/WISCONSIN/15/2009	35	0.182	1.0749512388959601	-7.03171032488778	9.326444474382773	0.615625
vague	2011-2012	A/PANAMA/307149/2010	16	0.270125	0.7023110667871675	-10.878133746101541	11.487779582176431	0.56125
vague	2012-2013	A/STOCKHOLM/23/2011	19	0.16825	7.622758921842919	-7.382728909413368	23.24395104807223	0.84775
vague	2013-2014	A/GLASGOW/407585/2012	32	0.457625	21.237288478388507	2.5425621217145187	40.6926799395637	0.98725
vague	2014-2015	A/GLASGOW/407585/2012	31	0.19525	16.69199521021039	0.25297633469602654	35.16750861973495	0.978375
vague	2015-2016	A/NORWAY/2326/2015	30	0.256375	11.355861111071194	-3.6872128227498613	28.28352218261046	0.933625
vague	2016-2017	A/NORWAY/2629/2015	24	0.32925	15.875308374154963	2.3051106446084404	30.651055598115416	0.992
vague	2017-2018	A/FINLAND/494/2015	24	0.188875	16.476812579791012	-8.417620493944582	39.281936100300335	0.915125
vague	2018-2019	A/LATVIA/11046717/2017	15	0.27175	18.091074883199006	-2.0172925937435413	40.67251037404405	0.9585
vague	2019-2020	A/ICELAND/107/2018	41	0.10775	0.31353754504544173	-10.205490408641724	10.869987817988214	0.530875
vague	2021-2022	A/DAKAR/3/2019	52	0.10075	0.28894829268721894	-12.051060349121364	13.014210621312783	0.514
vague	2022-2023	A/BANGLADESH/1001/2020	26	0.25425	1.0267853962039297	-19.37317543678504	21.992009300819777	0.53875
vague	2023-2024	A/TOGO/771/2020	14	0.502	30.53011108369867	4.50592862481945	53.97521305767517	0.9875
vague	2024-2025	A/BRANDENBURG/3/2023	33	0.55675	20.89324411538822	7.664064189113983	35.641516651834564	0.998125
