## Supplementary material for "Directional antigenic drift forecasts influenza vaccine effectiveness and guides strain selection": Data S1: tableS5_table_S8_candidate_scenario.csv

season	who_vaccine	best_candidate	n_candidates	who_VE	best_VE	gain_pp	gain_q2.5	gain_q97.5	p_gain_gt0	selected_maha	selected_in_support	rank_percentile	rank_pct_q2.5	rank_pct_q97.5	topset_size_95	top_p_best	R2_candidate	R2_gain_pp	R2_p_gain_gt0
2006-2007	A/WISCONSIN/67/2005	A/SHANTOU/1450/2004	87	39.804866711857834	43.08949126076627	3.284624548908442	-9.44921920988835	14.683065944849355	0.725875	2.1077051947425103	TRUE	82.41853448275862	50.57471264367817	95.40229885057472	12	0.1885	A/SHANTOU/1450/2004	3.284624548908442	0.725875
2007-2008	A/WISCONSIN/67/2005	A/ICELAND/6/2006	69	40.16951317716978	48.645303978187265	8.475790801017483	-4.785895349309778	23.3061427522003	0.89275	2.509843705929842	TRUE	45.79800724637681	11.594202898550725	84.05797101449275	20	0.307625	A/ICELAND/6/2006	8.475790801017483	0.89275
2010-2011	A/PERTH/16/2009	A/WISCONSIN/15/2009	65	51.162918900703346	52.12886646073319	0.9659475600298512	-6.687015380707796	8.768854506308479	0.608125	2.896217677861754	FALSE	84.78903846153847	44.61538461538462	100	35	0.176625	A/WISCONSIN/15/2009	0.9659475600298512	0.608125
2011-2012	A/PERTH/16/2009	A/PANAMA/307149/2010	57	28.738127407642107	29.49849316216662	0.760365754524515	-10.361626469913688	10.757311826592897	0.57525	1.0163325209383702	TRUE	88.8313596491228	57.89473684210527	100	16	0.281875	A/PANAMA/307149/2010	0.760365754524515	0.57525
2012-2013	A/VICTORIA/361/2011	A/STOCKHOLM/23/2011	107	38.12837460672563	45.32562766394041	7.1972530572147795	-6.568682017871169	22.08344768662959	0.853	3.539042016657863	FALSE	65.12757009345795	17.75700934579439	93.45794392523364	19	0.169625	A/STOCKHOLM/23/2011	7.1972530572147795	0.853
2013-2014	A/VICTORIA/361/2011	A/GLASGOW/407585/2012	159	23.92685160736079	44.33181425390986	20.404962646549073	1.969863372477955	39.89970404057077	0.986	2.6425351608242345	FALSE	44.184591194968554	10.062893081761008	78.61635220125787	28	0.458375	A/GLASGOW/407585/2012	20.404962646549073	0.986
2014-2015	A/TEXAS/50/2012	A/GLASGOW/407585/2012	213	15.372857056394473	30.71915978100076	15.34630272460629	-0.01360904055491854	32.301337633944485	0.97475	1.3644911398053543	TRUE	34.78051643192488	5.164319248826291	70.4225352112676	30	0.199125	A/TOULOUSE/2892/2013	14.5019029802926	0.98575
2015-2016	A/SWITZERLAND/9715293/2013	A/NORWAY/2326/2015	202	29.35868067837883	40.55039432269912	11.19171364432029	-2.5309581985772525	27.335557456210093	0.94075	1.2243718144763394	TRUE	56.73143564356435	11.373762376237636	94.55445544554456	28	0.265875	A/NORWAY/2326/2015	11.19171364432029	0.94075
2016-2017	A/HONGKONG/4801/2014	A/NORWAY/2629/2015	130	25.13177836539906	40.54250804466261	15.410729679263545	2.3799379099864533	29.99706096039301	0.98975	1.9491849229521063	TRUE	46.49038461538461	4.615384615384616	83.84615384615385	23	0.333	A/NORWAY/2629/2015	15.410729679263545	0.98975
2017-2018	A/HONGKONG/4801/2014	A/FINLAND/494/2015	90	22.465506370069544	37.674516537533506	15.20901016746396	-8.152866359092508	36.664247181386145	0.90675	5.184067799645718	FALSE	48.44152777777778	16.666666666666664	78.88888888888889	24	0.192375	A/ENGLAND/333/2015	13.732553926370285	0.9635
2018-2019	A/SINGAPORE/INFIMH160019/2016	A/LATVIA/11046717/2017	152	16.390433568375823	33.17476631024498	16.784332741869164	-1.3486809008892573	38.41780228573258	0.96225	2.973178229368889	FALSE	68.46003289473684	25.657894736842103	94.73684210526316	16	0.271625	A/LATVIA/11046717/2017	16.784332741869164	0.96225
2019-2020	A/KANSAS/14/2017	A/ICELAND/107/2018	211	41.743095655455974	42.19042577091178	0.4473301154558013	-9.194908131877572	10.140676375890324	0.543125	1.3399000756239554	TRUE	91.15675355450236	52.13270142180095	100	40	0.107625	A/ICELAND/107/2018	0.4473301154558013	0.543125
2021-2022	A/CAMBODIA/E0826360/2020	A/DAKAR/3/2019	96	34.985394703815366	35.14862622336036	0.16323151954498857	-11.483113923569013	12.275459580352535	0.509375	1.646751937031398	TRUE	72.18723958333334	7.291666666666667	100	51	0.09925	A/CAMBODIA/E0826360/2020	0	0
2022-2023	A/DARWIN/9/2021	A/BANGLADESH/1001/2020	80	40.13838569171848	41.66253541815641	1.524149726437937	-16.311359817772686	20.487368598554717	0.565875	1.3014356864975862	TRUE	63.40953125	1.25	100	25	0.234	A/BANGLADESH/3005/2020	1.2011569826309674	0.549375
2023-2024	A/DARWIN/9/2021	A/TOGO/771/2020	232	24.369231699280217	53.284667311125425	28.91543561184521	4.117380340765746	52.16255815598935	0.986875	5.138939283354463	FALSE	17.13405172413793	2.1551724137931036	51.293103448275865	14	0.488625	A/SHAHRIAR.IRAN/6610MEHR/2022	26.479113691865248	0.999375
2024-2025	A/THAILAND/8/2022	A/BRANDENBURG/3/2023	376	14.393092388588736	34.04007899252923	19.64698660394049	6.372474009145503	34.11501302497851	0.996125	3.0190055831212073	TRUE	25.90302526595745	0.7978723404255319	83.77659574468085	29	0.56025	A/BRANDENBURG/3/2023	19.64698660394049	0.996125
