## Supplementary material for "Directional antigenic drift forecasts influenza vaccine effectiveness and guides strain selection": Data S1: tableS6_who_leadtime_by_season.csv

season	season_num	model_top_candidate	model_top_cluster	model_top_VE	dominant_cluster	vaccine	vaccine_cluster	cluster_match	model_matches_dom	who_matches_dom
2006-2007	2006.5	A/SHANTOU/1450/2004	BR07	43.0895	BR07	A/WISCONSIN/67/2005	FU02	FALSE	TRUE	FALSE
2007-2008	2007.5	A/ICELAND/6/2006	BR07	48.6453	PE09	A/WISCONSIN/67/2005	FU02	FALSE	FALSE	FALSE
2010-2011	2010.5	A/WISCONSIN/15/2009	PE09	52.1289	PE09	A/PERTH/16/2009	PE09	TRUE	TRUE	TRUE
2011-2012	2011.5	A/PANAMA/307149/2010	SW13	29.4985	TE12	A/PERTH/16/2009	PE09	FALSE	FALSE	FALSE
2012-2013	2012.5	A/STOCKHOLM/23/2011	SW13	45.3256	TE12	A/VICTORIA/361/2011	SW13	FALSE	FALSE	FALSE
2013-2014	2013.5	A/GLASGOW/407585/2012	HK19	44.3318	SW13	A/VICTORIA/361/2011	SW13	TRUE	FALSE	TRUE
2014-2015	2014.5	A/GLASGOW/407585/2012	HK19	30.7192	TE12	A/TEXAS/50/2012	TE12	TRUE	FALSE	TRUE
2015-2016	2015.5	A/NORWAY/2326/2015	TE12	40.5504	HK19	A/SWITZERLAND/9715293/2013	SW13	FALSE	FALSE	FALSE
2016-2017	2016.5	A/NORWAY/2629/2015	HK19	40.5425	HK19	A/HONGKONG/4801/2014	SW17	FALSE	TRUE	FALSE
2017-2018	2017.5	A/FINLAND/494/2015	TE12	37.6745	SW17	A/HONGKONG/4801/2014	SW17	TRUE	FALSE	TRUE
2018-2019	2018.5	A/LATVIA/11046717/2017	SW17	33.1748	HK19	A/SINGAPORE/INFIMH160019/2016	SW17	FALSE	FALSE	FALSE
2019-2020	2019.5	A/ICELAND/107/2018	HK19	42.1904	HK19	A/KANSAS/14/2017	KA17	FALSE	TRUE	FALSE
2021-2022	2021.5	A/DAKAR/3/2019	HK19	35.1486	DA21	A/CAMBODIA/E0826360/2020	DA21	TRUE	FALSE	TRUE
2022-2023	2022.5	A/BANGLADESH/1001/2020	DA21	41.6625	CA22	A/DARWIN/9/2021	DA21	FALSE	FALSE	FALSE
2023-2024	2023.5	A/TOGO/771/2020	HK19	53.2847	CR23	A/DARWIN/9/2021	DA21	FALSE	FALSE	FALSE
2024-2025	2024.5	A/BRANDENBURG/3/2023	EN24	34.0401	EN24	A/THAILAND/8/2022	CR23	FALSE	TRUE	FALSE
