## Supplementary material for "Directional antigenic drift forecasts influenza vaccine effectiveness and guides strain selection": Data S1: tableS6_who_leadtime_summary.csv

cluster	t_first	t_dom	t_appear	t_WHO	t_model	model_first_strain	n_dominant	dominant_seasons	became_dominant	became_adopted	model_suggested	model_lag	who_lag	response_gap
FU02	2001.5	2004.5	2001.5	2004.5	NA	NA	1	2004-2005	TRUE	TRUE	FALSE	NA	0	NA
BR07	2003.5	2005.5	2001.5	2008.5	2006.5	A/SHANTOU/1450/2004	2	2005-2006; 2006-2007	TRUE	TRUE	TRUE	1	3	2
PE09	2006.5	2007.5	2005.5	2010.5	2010.5	A/WISCONSIN/15/2009	4	2007-2008; 2008-2009; 2009-2010; 2010-2011	TRUE	TRUE	TRUE	3	3	0
TE12	2011.5	2011.5	2008.5	2014.5	2015.5	A/NORWAY/2326/2015	3	2011-2012; 2012-2013; 2014-2015	TRUE	TRUE	TRUE	4	3	-1
SW13	2010.5	2013.5	2009.5	2012.5	2011.5	A/PANAMA/307149/2010	1	2013-2014	TRUE	TRUE	TRUE	-2	-1	1
HK19	2014.5	2015.5	2011.5	2020.5	2013.5	A/GLASGOW/407585/2012	4	2015-2016; 2016-2017; 2018-2019; 2019-2020	TRUE	TRUE	TRUE	-2	5	7
SW17	2014.5	2017.5	2011.5	2016.5	2018.5	A/LATVIA/11046717/2017	1	2017-2018	TRUE	TRUE	TRUE	1	-1	-2
DA21	2020.5	2020.5	2019.5	2021.5	2022.5	A/BANGLADESH/1001/2020	2	2020-2021; 2021-2022	TRUE	TRUE	TRUE	2	1	-1
CA22	2022.5	2022.5	2021.5	NA	NA	NA	1	2022-2023	TRUE	FALSE	FALSE	NA	NA	NA
CR23	2022.5	2023.5	2021.5	2024.5	NA	NA	1	2023-2024	TRUE	TRUE	FALSE	NA	1	NA
EN24	2023.5	2024.5	2022.5	NA	2024.5	A/BRANDENBURG/3/2023	1	2024-2025	TRUE	FALSE	TRUE	0	NA	NA
KA17	2018.5	NA	2015.5	2019.5	NA	NA	NA	NA	FALSE	TRUE	FALSE	NA	NA	NA
