## Supplementary material for "Directional antigenic drift forecasts influenza vaccine effectiveness and guides strain selection": Data S1: tableS7_M_lat_4obs_prediction_metrics.csv

Source	RMSE	MAE	R_squared	Coverage_50	Coverage_95
Y1 (HI Titer)	0.147295849252718	0.109596524388167	0.989048782758699	79.5658235411273	99.362676757618
Y2 (PRNT Titer)	1.41582248769833	1.10554109664307	0.230513014301111	58.1570680628272	96.9214659685864
Y3 (HI Map)	0.119532529267948	0.0883258069858122	0.992558430130052	82.5910931174089	99.4987468671679
Y4 (PRNT Map)	1.42895692703432	1.12436748497446	0.337972605850447	52.2459996144207	94.9489107383844
