## Supplementary material for "Directional antigenic drift forecasts influenza vaccine effectiveness and guides strain selection": Data S1: tableS8_diagnostic_summary_all_models.csv

Model	Max_Rhat	Min_ESS_bulk	Min_ESS_tail	Divergences	Num_params
M_indp	1.00658047972753	705.664962478148	844.276441722912	0	9
M_cor	4.46653795139486	4.25037573234903	4.69369895753469	2996	14
M_lat_2obs	2.24558595972495	5.14502690467047	34.9296350705838	0	4
M_lat_4obs	1.00296432628489	1193.99586871751	1877.1866346626	0	10
M_lat_tied	1.01618253537048	664.559468191213	399.396630399775	0	4
M_lat_corr	1.07404040814796	39.3332427709067	70.29322412509	0	12
