## Supplementary material for "Directional antigenic drift forecasts influenza vaccine effectiveness and guides strain selection": Data S1: tableS8_model_comparison_loo_common.csv

elpd_diff	se_diff	elpd_loo	se_elpd_loo	p_loo	se_p_loo	looic	se_looic	model	elpd_diff_se_ratio	significant
0	0	-19526.6215545512	178.240494009614	4715.24548967557	72.1881377111025	39053.2431091025	356.480988019228	M_lat_4obs	NA	N/A
-19603.0035895411	169.189762860951	-39129.6251440923	100.449105330518	8.75045890302598	0.162407372093192	78259.2502881847	200.898210661036	M_indp	115.864005351505	Yes
