## Supplementary material for "Directional antigenic drift forecasts influenza vaccine effectiveness and guides strain selection": Data S1: tableS12_conditional_contrasts.csv

variable	variable_category	controlling_for	n_with	n_without	beta_std_with	beta_std_without	delta	strengthens
antigenic_diversity	viral_population_structure	vaccine_update_quality	33	46	0.137564413855941	-0.0315767039021738	0.169141117758115	TRUE
antigenic_diversity	viral_population_structure	structural_control	12	67	0.202148426241316	0.123605781262474	0.0785426449788419	TRUE
antigenic_diversity	viral_population_structure	vaccine_virus_match	23	56	0.120608748475815	0.175576383667934	-0.0549676351921186	FALSE
antigenic_diversity	viral_population_structure	drift_geometry	12	67	0.108855081535195	0.134703519514046	-0.0258484379788509	FALSE
antigenic_diversity	viral_population_structure	vaccination_coverage	23	56	0.114187780276728	0.134861561599917	-0.0206737813231892	FALSE
antigenic_diversity_tm1	viral_population_structure	drift_geometry	12	67	-0.160670091124709	-0.0597517189206183	-0.100918372204091	TRUE
antigenic_diversity_tm1	viral_population_structure	vaccine_update_quality	33	46	-0.0645446247562926	0.0304197327848159	-0.0949643575411085	TRUE
antigenic_diversity_tm1	viral_population_structure	vaccination_coverage	23	56	-0.142212204011143	-0.0591155164493694	-0.0830966875617738	TRUE
antigenic_diversity_tm1	viral_population_structure	structural_control	12	67	0.00269050434688159	-0.0691723384642546	0.0718628428111362	FALSE
antigenic_diversity_tm1	viral_population_structure	vaccine_virus_match	23	56	-0.0686670815119458	-0.0408103576811918	-0.027856723830754	TRUE
D_2019_2020	structural_control	vaccine_update_quality	33	46	-0.365578086636158	-0.546308422310759	0.180730335674601	FALSE
D_2019_2020	structural_control	vaccine_virus_match	23	56	-0.31034122546596	-0.478286533207916	0.167945307741956	FALSE
D_2019_2020	structural_control	vaccination_coverage	23	56	-0.494278585820885	-0.351615996728627	-0.142662589092257	TRUE
D_2019_2020	structural_control	viral_population_structure	42	37	-0.496996716802974	-0.359822515689123	-0.13717420111385	TRUE
D_2019_2020	structural_control	drift_geometry	12	67	-0.42103771842055	-0.368288951532028	-0.0527487668885215	TRUE
dominant_share	viral_population_structure	vaccine_update_quality	33	46	-0.0450956519795959	0.0880660790227911	-0.133161731002387	FALSE
dominant_share	viral_population_structure	structural_control	12	67	-0.0873083030235354	-0.0357009680167188	-0.0516073350068166	TRUE
dominant_share	viral_population_structure	vaccine_virus_match	23	56	-0.0353862640638035	-0.062053422742946	0.0266671586791425	FALSE
dominant_share	viral_population_structure	drift_geometry	12	67	-0.0626295842376239	-0.0412818347125563	-0.0213477495250676	TRUE
dominant_share	viral_population_structure	vaccination_coverage	23	56	-0.0557379728602252	-0.0412238716140231	-0.0145141012462021	TRUE
dominant_share_tm1	viral_population_structure	vaccine_update_quality	33	46	0.143393069278713	-0.0407066484738514	0.184099717752565	TRUE
dominant_share_tm1	viral_population_structure	structural_control	12	67	0.0414135008575242	0.148191678956022	-0.106778178098498	FALSE
dominant_share_tm1	viral_population_structure	vaccination_coverage	23	56	0.2297717117811	0.135981343339835	0.0937903684412651	TRUE
dominant_share_tm1	viral_population_structure	drift_geometry	12	67	0.171582979322307	0.139355773365806	0.0322272059565018	TRUE
dominant_share_tm1	viral_population_structure	vaccine_virus_match	23	56	0.138037585633683	0.147460316901889	-0.00942273126820617	FALSE
mismatch_inseason	vaccine_virus_match	vaccine_update_quality	33	46	-0.348266063014133	-0.207483554128997	-0.140782508885136	TRUE
mismatch_inseason	vaccine_virus_match	viral_population_structure	42	37	-0.45332546834857	-0.337440787219636	-0.115884681128934	TRUE
mismatch_inseason	vaccine_virus_match	structural_control	12	67	-0.386096260961666	-0.318882486353655	-0.067213774608011	TRUE
mismatch_inseason	vaccine_virus_match	vaccination_coverage	23	56	-0.396036110584073	-0.344639353730113	-0.0513967568539605	TRUE
mismatch_inseason	vaccine_virus_match	drift_geometry	12	67	-0.384639001136671	-0.345730018669603	-0.0389089824670686	TRUE
update_drift_projection	vaccine_update_quality	vaccine_virus_match	23	56	-0.736362087931949	-0.601120964044646	-0.135241123887303	TRUE
update_drift_projection	vaccine_update_quality	structural_control	12	67	-0.674426678087803	-0.738033222094902	0.0636065440070992	FALSE
update_drift_projection	vaccine_update_quality	viral_population_structure	42	37	-0.770931658991162	-0.709201341092842	-0.0617303178983201	TRUE
update_drift_projection	vaccine_update_quality	drift_geometry	12	67	-0.743797698479759	-0.718191281869836	-0.0256064166099237	TRUE
update_drift_projection	vaccine_update_quality	vaccination_coverage	23	56	-0.722547887454202	-0.71968609343458	-0.00286179401962205	TRUE
update_drift_projection_2y	vaccine_update_quality	viral_population_structure	42	37	-0.64798508016303	-0.304421642146276	-0.343563438016754	TRUE
update_drift_projection_2y	vaccine_update_quality	vaccination_coverage	23	56	-0.486234739042655	-0.367180422612031	-0.119054316430623	TRUE
update_drift_projection_2y	vaccine_update_quality	drift_geometry	12	67	-0.468638706629009	-0.373114777191173	-0.0955239294378361	TRUE
update_drift_projection_2y	vaccine_update_quality	structural_control	12	67	-0.445879294259339	-0.360170543091969	-0.08570875116737	TRUE
update_drift_projection_2y	vaccine_update_quality	vaccine_virus_match	23	56	-0.373439702188445	-0.38541814435397	0.0119784421655248	FALSE
update_size	vaccine_update_quality	drift_geometry	12	67	-0.644048941426477	-0.313390913579537	-0.330658027846939	TRUE
update_size	vaccine_update_quality	vaccination_coverage	23	56	-0.593143504753644	-0.299044077002147	-0.294099427751497	TRUE
update_size	vaccine_update_quality	viral_population_structure	42	37	-0.60008026573575	-0.320864549832334	-0.279215715903416	TRUE
update_size	vaccine_update_quality	vaccine_virus_match	23	56	-0.245355064359847	-0.498904867778647	0.253549803418799	FALSE
update_size	vaccine_update_quality	structural_control	12	67	-0.418737763523473	-0.342715689907151	-0.0760220736163214	TRUE
vaccination_coverage	vaccination_coverage	vaccine_update_quality	33	46	0.0924144253029305	-0.20873170853514	0.301146133838071	FALSE
vaccination_coverage	vaccination_coverage	viral_population_structure	42	37	-0.179072219886425	0.0924279629459278	-0.271500182832352	TRUE
vaccination_coverage	vaccination_coverage	vaccine_virus_match	23	56	0.115392808037709	-0.0502666992292713	0.165659507266981	TRUE
vaccination_coverage	vaccination_coverage	structural_control	12	67	-0.0449575447496102	0.0963289646201224	-0.141286509369733	FALSE
vaccination_coverage	vaccination_coverage	drift_geometry	12	67	0.0497623375067065	0.0846906846431379	-0.0349283471364313	FALSE
vaccination_coverage_tm1	vaccination_coverage	vaccine_virus_match	23	56	-0.150289409775402	-0.354474599713228	0.204185189937827	FALSE
vaccination_coverage_tm1	vaccination_coverage	structural_control	12	67	-0.35100369302128	-0.206044558044318	-0.144959134976962	TRUE
vaccination_coverage_tm1	vaccination_coverage	viral_population_structure	42	37	-0.390318015051915	-0.245960855297843	-0.144357159754073	TRUE
vaccination_coverage_tm1	vaccination_coverage	vaccine_update_quality	33	46	-0.251474698585607	-0.34358401043355	0.0921093118479436	FALSE
vaccination_coverage_tm1	vaccination_coverage	drift_geometry	12	67	-0.312302076674206	-0.252412955396467	-0.059889121277739	TRUE
vaccine_axis_stretch	drift_geometry	viral_population_structure	42	37	-0.357623871541269	-0.20350808435363	-0.154115787187639	TRUE
vaccine_axis_stretch	drift_geometry	vaccine_virus_match	23	56	-0.184279127660042	-0.288025900339737	0.103746772679695	FALSE
vaccine_axis_stretch	drift_geometry	vaccination_coverage	23	56	-0.296288125821176	-0.207150100635354	-0.0891380251858219	TRUE
vaccine_axis_stretch	drift_geometry	structural_control	12	67	-0.179318744159546	-0.213594755037825	0.0342760108782794	FALSE
vaccine_axis_stretch	drift_geometry	vaccine_update_quality	33	46	-0.210596892158257	-0.223142389390031	0.0125454972317739	FALSE
vaccine_lead_distance	vaccine_virus_match	vaccine_update_quality	33	46	-0.535702295762764	-0.376521630181479	-0.159180665581285	TRUE
vaccine_lead_distance	vaccine_virus_match	structural_control	12	67	-0.417884902746834	-0.558676206207696	0.140791303460862	FALSE
vaccine_lead_distance	vaccine_virus_match	viral_population_structure	42	37	-0.587790493835076	-0.522900280023031	-0.0648902138120445	TRUE
vaccine_lead_distance	vaccine_virus_match	vaccination_coverage	23	56	-0.554924772625848	-0.532644127597016	-0.0222806450288323	TRUE
vaccine_lead_distance	vaccine_virus_match	drift_geometry	12	67	-0.548562543590473	-0.534027248736434	-0.0145352948540391	TRUE
