## Supplementary material for "Directional antigenic drift forecasts influenza vaccine effectiveness and guides strain selection": Data S1: tableS13_table_S12_loso_predictions.csv

season	y_obs_lor	y_pred_lor	ci_lo_lor	ci_hi_lor	pi_lo_lor	pi_hi_lor	y_obs_ve	y_pred_ve	ci_lo_ve	ci_hi_ve	covered_95	crps	pit
2006-2007	-0.527632742082372	-0.51042722407301655	-0.6544715649788512	-0.3653477178212937	-1.0222080181492663	4.9013473947147824e-5	41	39.97609125611968	30.60446917070232	48.02833734974181	TRUE	0.06214318429996016	0.47432172371445697
2007-2008	-0.556035249199926	-0.50507123655348	-0.8147727873006464	-0.2130118124151615	-0.9253933657688218	-0.09660492956929707	42.65217391304345	39.65374146989065	19.185340900293767	55.726008793561085	TRUE	0.05269136311528151	0.40060048662079945
2010-2011	-0.743411256490813	-0.6887722848619989	-1.0526275759676365	-0.361283625350091	-1.1278779614060723	-0.2559103411719896	52.45108695652176	49.78077602374425	30.321865441456463	65.09805319536197	TRUE	0.05562525250451447	0.3986382733096783
2011-2012	-0.369949475147428	-0.32571699577459995	-0.42214026587765247	-0.2377359424821613	-0.6263159291052346	-0.04210422686429558	30.923076923076888	27.799050974240743	21.158915057838932	34.435793126677694	TRUE	0.03908177452214871	0.374990792130966
2012-2013	-0.523290931966013	-0.46844688219813074	-0.6381693980912335	-0.3175926340685043	-0.7839731972484358	-0.14712410884101362	40.74327628361856	37.402627537042456	27.21007506177938	47.17414293939537	TRUE	0.04457057447155078	0.3628834045861927
2013-2014	-0.281037529733112	-0.26975168190950843	-0.3751100988021041	-0.1740510672929358	-0.7443391604592263	0.20658927341375383	24.49999999999998	23.643092118713927	15.974601293372114	31.278638676990145	TRUE	0.05670884081475841	0.4800180099773941
2014-2015	-0.0979714194749603	-0.24256151370749468	-0.3879994696495672	-0.10755773326905914	-0.49720685147725857	-0.00981871871799275	9.332518337408311	21.538451851299943	10.197532494602957	32.15872969395206	TRUE	0.08868438374579607	0.8921912258385075
2015-2016	-0.562118918153541	-0.3338130220608729	-0.5100959103174307	-0.17185018136013128	-0.9101690560828778	0.23325989882017223	42.999999999999986	28.381231899461778	15.789467320713191	39.95620121474859	TRUE	0.13995359046356268	0.2138704517809824
2016-2017	-0.362244037683009	-0.2427188521454208	-0.3804480294156076	-0.10573341921809952	-0.4772124360648587	-0.02583879265883794	30.38875305623475	21.55079589760097	10.033555063634402	31.644491218954684	TRUE	0.07630941532550119	0.12873599282609444
2017-2018	-0.182448704241152	-0.3042402967231609	-0.41476007097439854	-0.2059240406993761	-0.5674015113474689	-0.05549739911238671	16.67726161369194	26.23164177965006	18.61051031778874	33.95012654868283	TRUE	0.07226007009461564	0.8429508284477303
2018-2019	-0.0394730677304057	-0.2923709436610726	-0.4786539042885293	-0.0914501733579756	-0.5706530444498995	-0.01976149996697376	3.8704156479217655	25.350842171032628	8.739321284913936	38.03831056625853	TRUE	0.17850740416194769	0.9674366947593674
2019-2020	-0.853065829303323	-0.5158161413544166	-0.7467879763196602	-0.3287510194037616	-1.0811952971530614	0.04494357210094642	57.38934426229507	40.29868513868408	28.01777837978683	52.611375536917926	TRUE	0.20666509049993464	0.11792031713927809
2021-2022	-0.387858187469559	-0.4599454789499488	-0.5992413236146544	-0.32836714936532957	-0.7164508284398154	-0.20652169001937332	32.14914425427874	36.86819353075643	27.990141257414813	45.077183549250975	TRUE	0.04637855112077282	0.7192056445626436
2022-2023	-0.468431095832964	-0.5391450275650541	-0.8727342433894608	-0.20755734703443665	-0.9324288209841948	-0.14402836280785627	37.40163934426231	41.67533008849686	18.743335785027416	58.21924016236524	TRUE	0.0562292290365657	0.6486036855746503
2023-2024	-0.403694061201075	-0.2401669138134862	-0.3744677264309626	-0.10159905071687178	-0.5006953299042193	0.00156249718060268	33.21515892420537	21.350342703232823	9.66083066843726	31.2344797914635	TRUE	0.10720088591253818	0.09490517774575154
2024-2025	-0.336139773555775	-0.13593347909158937	-0.3775202506165643	0.09567561645166828	-0.5623255420420539	0.29897477267945016	28.54767726161371	12.70993032952472	-10.04020537701944	31.444068155516735	TRUE	0.12023638821511932	0.18265868484986245
