## Supplementary material for "Directional antigenic drift forecasts influenza vaccine effectiveness and guides strain selection": Data S1: tableS16_expanding_bayes_calibration.csv

metric	expanding	benchmark	benchmark_label	ratio
MAE, log_OR	0.13032065635919832	0.12150411728359728	LOSO	1.0725616487137037
MAE, VE (pp)	8.68022488677756	8.406103903501643	LOSO	1.0326097543431185
RMSE, log_OR	0.15935275836722082	0.15162356414051714	LOSO	1.0509762072308275
Out-of-sample R^2	0.4548254620275789	0.4698409341674572	LOSO	NA
CRPS, log_OR	0.08422526442566848	0.0877028748940355	LOSO	0.9603478167327041
Residuals within held-out range	9	9	of n targets	NA
95% predictive-interval coverage	9	9	of n targets	NA
Spearman's rho	0.7666666666666667	NA	n = 16	NA
