## Supplementary material for "Directional antigenic drift forecasts influenza vaccine effectiveness and guides strain selection": Data S1: tableS17_global_coverage_comparison.csv

season	us_adult_coverage	eu_inferred_adult_coverage	can_general_coverage	us_elderly_coverage	eu_elderly_coverage	can_elderly_coverage
2001-02	NA	28.3	NA	NA	60	NA
2002-03	NA	28.7	30	NA	61	67
2003-04	42.7	29.7	NA	73.5	63	NA
2004-05	35.5	30.6	36	61.2	65	71
2005-06	38.3	32	NA	66	68	NA
2006-07	39.3	NA	32	67.7	NA	69
2007-08	40.2	24	30	69.2	51	63
2008-09	39	24.7	30	67.2	52.4	63
2009-10	40.4	23.7	26	69.6	50.2	58
2010-11	40.5	24.6	28	66.6	52.2	61
2011-12	38.8	21.9	28	64.9	46.4	61
2012-13	41.5	21.2	28	66.2	45	61
2013-14	42.2	21.3	31	65	45.3	60
2014-15	43.6	19.7	33.3	66.7	41.8	61.8
2015-16	41.7	18.8	31.6	63.4	39.9	59.8
2016-17	43.3	18.9	32.6	65.3	40.1	61.1
2017-18	37.1	18.9	31.5	59.6	40.1	59
2018-19	45.3	19.2	33.6	68.1	40.8	60.2
2019-20	48.4	19.8	39	69.8	42	64.7
2020-21	50.2	20.5	40	75.2	43.5	70
2021-22	49.4	23.9	34.3	73.9	50.7	62.1
2022-23	46.9	22.8	43	69.7	48.4	74
2023-24	NA	22.2	NA	NA	47.1	NA
2024-25	41.9	22.2	NA	63.8	47	NA
